# Different gametogenesis states uniquely impact longevity in *Caenorhabditis elegans*

**DOI:** 10.1101/2023.06.13.544885

**Authors:** Amaresh Chaturbedi, Siu Sylvia Lee

## Abstract

Curtailed reproduction affects lifespan and fat metabolism in diverse organisms, suggesting a regulatory axis between these processes. In *Caenorhabditis elegans*, ablation of germline stem cells (GSCs) leads to extended lifespan and increased fat accumulation, suggesting GSCs emit signals that modulate systemic physiology. Previous studies mainly focused on the germline-less *glp-1(e2141)* mutant, however, the hermaphroditic germline of *C. elegans* provides an excellent opportunity to study the impact of different types of germline anomalies on longevity and fat metabolism. In this study, we compared the metabolomic, transcriptomic, and genetic pathway differences in three sterile mutants: germline-less *glp-1*, feminized *fem-3*, and masculinized *mog-3*. We found that although the three sterile mutants all accumulate excess fat and share expression changes in stress response and metabolism genes, the germline-less *glp-1* mutant exhibits the most robust lifespan increase, whereas the feminized *fem-3* mutant only lives longer at specific temperatures, and the masculinized *mog-3* mutant lives drastically shorter. We demonstrated that overlapping but distinct genetic pathways are required for the longevity of the three different sterile mutants. Our data showed that disruptions of different germ cell populations result in unique and complex physiological and longevity consequences, highlighting exciting avenues for future investigations.
