## Supplementary Table 1 for "Different gametogenesis states uniquely impact longevity in *Caenorhabditis elegans*"

### Sheet: Supplementary Fig. 1b
Ist Replicate								2nd Replicate
Genotype	Phenotype	Number of worms/total no of worms	Mean Lifespan (Days)	S.E.	P value vs control			Genotype	Number of worms/total no of worms	Mean Lifespan (Days)	S.E.	P value vs control
N2, EV		114/120	16.49	0.42				N2, EV	79/90	16.37	0.42
N2, iff-1(RNAi)	Germline-less	116/120	21.59	0.55	< 0.0001			N2, iff-1(RNAi)	84/90	22.29	0.61	< 0.0001
N2, glp-1(RNAi)	Germline-less	146/150	22.81	0.57	< 0.0001			N2, glp-1(RNAi)	87/90	22.77	0.76	< 0.0001
N2, fem-1(RNAi)	Feminization	114/120	15.67	0.45	0.181			N2, fem-1(RNAi)	84/90	16.07	0.45	0.9
N2, fem-3(RNAi)	Feminization	116/120	16.48	0.4	0.717			N2, fem-3(RNAi)	83/90	17	0.44	0.284
N2, fog-3(RNAi)	Feminization	114/120	15.55	0.35	0.06			N2, fog-3(RNAi)	84/90	16.12	0.45	0.857
N2, mog-3(RNAi)	Masculinization	106/120	10.81	0.27	< 0.0001			N2, mog-3(RNAi)	80/90	9.93	0.24	< 0.0001
N2, fbf-1/2(RNAi)	Masculinization	111/120	12.15	0.24	< 0.0001			N2, fbf-1/2(RNAi)	85/90	12.13	0.22	< 0.0001
N2, gld-1(RNAi)	Germline tumor	106/120	10.3	0.27	< 0.0001			N2, gld-1(RNAi)	77/90	10.09	0.25	< 0.0001
N2, pro-1(RNAi)	Germline tumor	104/120	9.75	0.22	< 0.0001			N2, pro-1(RNAi)	82/90	10.32	0.29	< 0.0001
N2, mpk-1(RNAi)	Meiotic arrest	109/120	9.97	0.23	< 0.0001			N2, mpk-1(RNAi)	83/90	10.3	0.28	< 0.0001

### Sheet: Supplementary Fig. 1c
Ist Replicate								2nd Replicate
Genotype	Phenotype	Number of worms/total no of worms	Mean Lifespan (Days)	S.E.	P value vs control			Genotype	Number of worms/total no of worms	Mean Lifespan (Days)	S.E.	P value vs control
N2		83/90	17.94	0.4				N2	112/120	17.36	0.37
iff-1(-)	Germline-less	113/120	26.14	0.61	< 0.0001			iff-1(-)	116/120	24.36	0.62	< 0.0001
fem-3(-)	Feminization	85/90	17.78	0.42	0.893			fem-3(-)	115/120	17.26	0.32	0.541
fog-3(-)	Feminization	80/90	17.89	0.41	0.921			fog-3(-)	110/120	17.53	0.37	0.764
mog-3(-)	Masculinization	82/90	9.49	0.14	< 0.0001			mog-3(-)	106/120	10.81	0.13	< 0.0001
mpk-1(-)	Meiotic arrest	84/90	10.89	0.26	< 0.0001			mpk-1(-)	109/120	11.3	0.24	< 0.0001
gld-1(-)	Germline tumor	83/90	7.77	0.24	< 0.0001			gld-1(-)	106/120	9.66	0.2	< 0.0001
spe-17(-)	Sterile embryo	85/90	14.45	0.22	< 0.0001			spe-17(-)	111/120	14.24	0.2	< 0.0001
spk-1(-)	Reduced Germline	82/90	8.76	0.3	< 0.0001			spk-1(-)	112/120	9.93	0.17	< 0.0001
ksr-2(-)	Meiotic arrest	83/90	7.98	0.3	< 0.0001			ksr-2(-)	111/120	9.23	0.21	< 0.0001
R06F6.8(-)	Sterile embryo	84/90	14.62	0.52	< 0.0001			R06F6.8(-)	115/120	15.66	0.48	<0.01

### Sheet: Supplementary Fig. 1d
Ist Replicate							2nd Replicate
Genotype	Number of worms/total no of worms	Mean Lifespan (Days)	S.E.	P value vs control			Genotype	Number of worms/total no of worms	Mean Lifespan (Days)	S.E.	P value vs control
N2	85/90	25.05	0.57				N2	85/90	25.28	0.65
glp-1(-)ts	84/90	31.07	1.4	< 0.0001			glp-1(-)ts	83/90	32.98	1.48	< 0.0001
fem-3(-)	87/90	33.53	1.11	< 0.0001			fem-3(-)	85/90	34.44	1.3	< 0.0001
mog-3(-)	84/90	17.48	0.36	< 0.0001			mog-3(-)	84/90	17.76	0.39	< 0.0001
