## Supplementary Table 2 for "Different gametogenesis states uniquely impact longevity in *Caenorhabditis elegans*"

### Sheet: Data Fig. 1a
Ist Replicate							2nd Replicate
Genotype	Number of worms/total no of worms	Mean Lifespan (Days)	S.E.	P value vs control			Genotype	Number of worms/total no of worms	Mean Lifespan (Days)	S.E.	P value vs control
N2, EV	112/120	17.93	0.37				N2, EV	82/90	17.39	0.39
glp-1(RNAi)	110/120	22.71	0.65	< 0.0001			glp-1(RNAi)	80/90	23.23	0.83	< 0.0001
fem-3(RNAi)	110/120	17.4	0.41	0.447			fem-3(RNAi)	84/90	17.24	0.6	0.34
mog-3(RNAi)	106/120	10.6	0.21	< 0.0001			mog-3(RNAi)	80/90	11.13	0.29	< 0.0001

### Sheet: Data Fig. 1b
Ist Replicate							2nd Replicate
Genotype	Number of worms/total no of worms	Mean Lifespan (Days)	S.E.	P value vs control			Genotype	Number of worms/total no of worms	Mean Lifespan (Days)	S.E.	P value vs control
N2	83/90	17.27	0.65				N2	83/90	18.49	0.65
glp-1(-)ts	83/90	23	0.82	< 0.0001			glp-1(-)ts	82/90	24.32	0.74	< 0.0001
fem-3(-)	84/90	19.21	0.82	0.0202			fem-3(-)	82/90	20.83	0.72	0.012
mog-3(-)	81/90	10.58	0.26	< 0.0001			mog-3(-)	80/90	10.45	0.23	< 0.0001

### Sheet: Data Fig. 1c
Ist Replicate							2nd Replicate
Genotype	Number of worms/total no of worms	Mean Lifespan (Days)	S.E.	P value vs control			Genotype	Number of worms/total no of worms	Mean Lifespan (Days)	S.E.	P value vs control
N2, EV	140/150	13.81	0.3				N2, EV	137/150	14.23	0.34
glp-1(RNAi)	133/150	20.2	0.55	< 0.0001			glp-1(RNAi)	131/150	20.76	0.61	< 0.0001
fem-3(RNAi)	136/150	17.35	0.3	< 0.001			fem-3(RNAi)	136/150	17.79	0.37	< 0.001
mog-3(RNAi)	135/150	10.64	0.15	< 0.0001			mog-3(RNAi)	134/150	11.12	0.15	< 0.0001
