## Supplementary Table 6 for "Different gametogenesis states uniquely impact longevity in *Caenorhabditis elegans*"

### Sheet: Sheet1
UP: fem-3(-) vs N2 _Intestine (Int)	UP: fem-3(-) vs N2 _Whole Worm (WW)
WBGene00016340	WBGene00044201
WBGene00000989	WBGene00010707
WBGene00000982	WBGene00000213
WBGene00017429	WBGene00016340
WBGene00020394	WBGene00044514
WBGene00019565	WBGene00000989
WBGene00020674	WBGene00000712
WBGene00000986	WBGene00019858
WBGene00000213	WBGene00001387
WBGene00001500	WBGene00044292
WBGene00020909	WBGene00045154
WBGene00017336	WBGene00000966
WBGene00011830	WBGene00044734
WBGene00018400	WBGene00020394
WBGene00007867	WBGene00008390
WBGene00016786	WBGene00013007
WBGene00000983	WBGene00020674
WBGene00012947	WBGene00010407
WBGene00000966	WBGene00000656
WBGene00007218	WBGene00000609
WBGene00017332	WBGene00220117
WBGene00003473	WBGene00000668
WBGene00011799	WBGene00044472
WBGene00018708	WBGene00021335
WBGene00016274	WBGene00000715
WBGene00021464	WBGene00000597
WBGene00011325	WBGene00015449
WBGene00044292	WBGene00007867
WBGene00019472	WBGene00013073
WBGene00008850	WBGene00018611
WBGene00000712	WBGene00007362
WBGene00012610	WBGene00022245
WBGene00020530	WBGene00020909
WBGene00008296	WBGene00012337
WBGene00008168	WBGene00022363
WBGene00017133	WBGene00017336
WBGene00001113	WBGene00022366
WBGene00011725	WBGene00009895
WBGene00019730	WBGene00002263
WBGene00007362	WBGene00008394
WBGene00013073	WBGene00008565
WBGene00050974	WBGene00013489
WBGene00008565	WBGene00000733
WBGene00007331	WBGene00001758
WBGene00044166	WBGene00016274
WBGene00000681	WBGene00007331
WBGene00220117	WBGene00045418
WBGene00009428	WBGene00020957
WBGene00008446	WBGene00000165
WBGene00009110	WBGene00000013
WBGene00001885	WBGene00017948
WBGene00009877	WBGene00009215
WBGene00009903	WBGene00012592
WBGene00020182	WBGene00006389
WBGene00004818	WBGene00012719
WBGene00011869	WBGene00000673
WBGene00019381	WBGene00022365
WBGene00017431	WBGene00016810
WBGene00008301	WBGene00012652
WBGene00011850	WBGene00194674
WBGene00010123	WBGene00008446
WBGene00007404	WBGene00003788
WBGene00014194	WBGene00021344
WBGene00206494	WBGene00012389
WBGene00004000	WBGene00000913
WBGene00019300	WBGene00050914
WBGene00012398	WBGene00086546
WBGene00021818	WBGene00000677
WBGene00021167	WBGene00022029
WBGene00019404	WBGene00010354
WBGene00008865	WBGene00009245
WBGene00001753	WBGene00021841
WBGene00020135	WBGene00013882
WBGene00007361	WBGene00016905
WBGene00001841	WBGene00013735
WBGene00007963	WBGene00018812
WBGene00008584	WBGene00020843
WBGene00007807	WBGene00000269
WBGene00010471	WBGene00006402
WBGene00007366	WBGene00009159
WBGene00022562	WBGene00002275
WBGene00017467	WBGene00020320
WBGene00016783	WBGene00001036
WBGene00012326	WBGene00011274
WBGene00010125	WBGene00017044
WBGene00016577	WBGene00018321
WBGene00016172	WBGene00016061
WBGene00007363	WBGene00011891
WBGene00008726	WBGene00011451
WBGene00015400	WBGene00020964
WBGene00001480	WBGene00012020
WBGene00015052	WBGene00008859
WBGene00020774	WBGene00002368
WBGene00011362	WBGene00013596
WBGene00010407	WBGene00020721
WBGene00020941	WBGene00008410
WBGene00009974	WBGene00018564
WBGene00021979	WBGene00013261
WBGene00002263	WBGene00013239
WBGene00008390	WBGene00003410
WBGene00007890	WBGene00013425
WBGene00007691	WBGene00015691
WBGene00011894	WBGene00001607
WBGene00007175	WBGene00004243
WBGene00004259	WBGene00013552
WBGene00019619	WBGene00005019
WBGene00001439	WBGene00004339
WBGene00003999	WBGene00004242
WBGene00016315	WBGene00011858
WBGene00012031	WBGene00016178
WBGene00007964	WBGene00004032
WBGene00007693	WBGene00002228
WBGene00013164	WBGene00021043
WBGene00016785	WBGene00015161
WBGene00008476	WBGene00013325
WBGene00001752	WBGene00012128
WBGene00007717	WBGene00007500
WBGene00044457	WBGene00003055
WBGene00045252	WBGene00010621
WBGene00008629	WBGene00005007
WBGene00015497	WBGene00001033
WBGene00006602	WBGene00008219
WBGene00000002	WBGene00012117
WBGene00008105	WBGene00011242
WBGene00022245	WBGene00006618
WBGene00010453	WBGene00009441
WBGene00001755	WBGene00010557
WBGene00005657	WBGene00006587
WBGene00001491	WBGene00009924
WBGene00011056	WBGene00016148
WBGene00008499	WBGene00011034
WBGene00021965	WBGene00011985
WBGene00000929	WBGene00020933
WBGene00018885	WBGene00007976
WBGene00009804	WBGene00012385
WBGene00000367	WBGene00009164
WBGene00019208	WBGene00008665
WBGene00016739	WBGene00009262
WBGene00020080	WBGene00015978
WBGene00015044	WBGene00019158
WBGene00009430	WBGene00007109
WBGene00000802	WBGene00011970
WBGene00015695	WBGene00010418
WBGene00044492	WBGene00016741
WBGene00015479	WBGene00001606
WBGene00000535
WBGene00008220
WBGene00000421
WBGene00019660
WBGene00018707
WBGene00012450
WBGene00019825
WBGene00009801
WBGene00021339
WBGene00012810
WBGene00001645
WBGene00001914
WBGene00013484
WBGene00007440
WBGene00000973
WBGene00012404
WBGene00009895
WBGene00007710
WBGene00021121
WBGene00045142
WBGene00002245
WBGene00001158
WBGene00001877
WBGene00001397
WBGene00015887
WBGene00000413
WBGene00010177
WBGene00010115
WBGene00016877
WBGene00003091
WBGene00007980
WBGene00004027
WBGene00019747
WBGene00000268
WBGene00007455
WBGene00008110
WBGene00019965
WBGene00009404
WBGene00001758
WBGene00006720
WBGene00011330
WBGene00009554
WBGene00007430
WBGene00002276
WBGene00006315
WBGene00019329
WBGene00021590
WBGene00020191
WBGene00022076
WBGene00020955
WBGene00000985
WBGene00000117
WBGene00000652
WBGene00007506
WBGene00010778
WBGene00003012
WBGene00003406
WBGene00013965
WBGene00002241
WBGene00008439
WBGene00001527
WBGene00016425
WBGene00013465
WBGene00017316
WBGene00001790
WBGene00002274
WBGene00019973
WBGene00021977
WBGene00011821
WBGene00016501
WBGene00011723
WBGene00012583
WBGene00010174
WBGene00020735
WBGene00000480
WBGene00009380
WBGene00007848
WBGene00021442
WBGene00014492
WBGene00003865
WBGene00000967
WBGene00009201
WBGene00021518
WBGene00016788
WBGene00009106
WBGene00015381
WBGene00004751
WBGene00019719
WBGene00019118
WBGene00017482
WBGene00000913
WBGene00009272
WBGene00008132
WBGene00010731
WBGene00012140
WBGene00008219
WBGene00006890
WBGene00011668
WBGene00021335
WBGene00000168
WBGene00020770
WBGene00000103
WBGene00015102
WBGene00000110
WBGene00021312
WBGene00018724
WBGene00017775
WBGene00011276
WBGene00009924
WBGene00006650
WBGene00017328
WBGene00002008
WBGene00003588
WBGene00003964
WBGene00003957
WBGene00008546
WBGene00003997
WBGene00004732
WBGene00006816
WBGene00001770
WBGene00002297
WBGene00015791
WBGene00018137
WBGene00006578
WBGene00018145
WBGene00014251
WBGene00000868
WBGene00017515
WBGene00017548
WBGene00021491
WBGene00006940
WBGene00018564
WBGene00000121
WBGene00004930
WBGene00019060
WBGene00013587
WBGene00006868
WBGene00015687
WBGene00008710
WBGene00009364
WBGene00007460
WBGene00003083
WBGene00000411
WBGene00001051
WBGene00016970
WBGene00019947
WBGene00010408
WBGene00010658
WBGene00010296
WBGene00001606
WBGene00021811
WBGene00003010
WBGene00007048
WBGene00010736
WBGene00014016
WBGene00003229
WBGene00006483
WBGene00009215
WBGene00021533
WBGene00018755
WBGene00020007
WBGene00001597
WBGene00001564
WBGene00006406
WBGene00010943
WBGene00001609
WBGene00007168
WBGene00020036
WBGene00016714
WBGene00020091
WBGene00022423
WBGene00015219
WBGene00003864
WBGene00016803
WBGene00010263
WBGene00004795
WBGene00004451
WBGene00001427
WBGene00008748
WBGene00006977
WBGene00012668
WBGene00022178
WBGene00019656
WBGene00009888
WBGene00001793
WBGene00001023
WBGene00002275
WBGene00000417
WBGene00011962
WBGene00017311
WBGene00044689
WBGene00019890
WBGene00020812
WBGene00006736
WBGene00012280
WBGene00006804
WBGene00001683
WBGene00021554
WBGene00003230
WBGene00008167
WBGene00017948
WBGene00002192
WBGene00017733
WBGene00000102
WBGene00000156
WBGene00010963
WBGene00044737
WBGene00020366
WBGene00017864
WBGene00015567
WBGene00003918
WBGene00194674
WBGene00017131
WBGene00009957
WBGene00003844
WBGene00016997
WBGene00000865
WBGene00017480
WBGene00011050
WBGene00019327
WBGene00004110
WBGene00022427
WBGene00013038
WBGene00016218
WBGene00015168
WBGene00022425
WBGene00011970
WBGene00011190
WBGene00000237
WBGene00012319
WBGene00018731
WBGene00021470
WBGene00013106
WBGene00010769
WBGene00000883
WBGene00004371
WBGene00018174
WBGene00019748
WBGene00001749
WBGene00003410
WBGene00019628
WBGene00000146
WBGene00012139
WBGene00007979
WBGene00004059
WBGene00006791
WBGene00021626
WBGene00019888
WBGene00020649
WBGene00001684
WBGene00016061
WBGene00016407
WBGene00007024
WBGene00019693
WBGene00019803
WBGene00020375
WBGene00022127
WBGene00001977
WBGene00007624
WBGene00012020
WBGene00002079
WBGene00003785
WBGene00019617
WBGene00011464
WBGene00007103
WBGene00004356
WBGene00002043
WBGene00009973
WBGene00001685
WBGene00011352
WBGene00009450
WBGene00009396
WBGene00003798
WBGene00013176
WBGene00003776
WBGene00008572
WBGene00013270
WBGene00021681
WBGene00003090
WBGene00012813
WBGene00017317
WBGene00015295
WBGene00011972
WBGene00045507
WBGene00007129
WBGene00012664
WBGene00001169
WBGene00018756
WBGene00018710
WBGene00005023
WBGene00006523
WBGene00009918
WBGene00004003
WBGene00011061
WBGene00010006
WBGene00003474
WBGene00002269
WBGene00003040
WBGene00001980
WBGene00004454
WBGene00020696
WBGene00005648
WBGene00013577
WBGene00020456
WBGene00017070
WBGene00010962
WBGene00012907
WBGene00003786
WBGene00019940
WBGene00019971
WBGene00004093
WBGene00011038
WBGene00011449
WBGene00011292
WBGene00015561
WBGene00008000
WBGene00021048
WBGene00009397
WBGene00009180
WBGene00000376
WBGene00000509
WBGene00011849
WBGene00014316
WBGene00011501
WBGene00014138
WBGene00000938
WBGene00003789
WBGene00014017
WBGene00010284
WBGene00004464
WBGene00008607
WBGene00001005
WBGene00011304
WBGene00019240
WBGene00004463
WBGene00000534

### Sheet: Sheet2
38 common UP genes in "Int" and "WW":	443 UP genes included exclusively in "Int":	107 UP genes included exclusively in "WW":
WBGene00016340	WBGene00000982	WBGene00044201
WBGene00000989	WBGene00017429	WBGene00010707
WBGene00020394	WBGene00019565	WBGene00044514
WBGene00020674	WBGene00000986	WBGene00019858
WBGene00000213	WBGene00001500	WBGene00001387
WBGene00020909	WBGene00011830	WBGene00045154
WBGene00017336	WBGene00018400	WBGene00044734
WBGene00007867	WBGene00016786	WBGene00013007
WBGene00000966	WBGene00000983	WBGene00000656
WBGene00016274	WBGene00012947	WBGene00000609
WBGene00044292	WBGene00007218	WBGene00000668
WBGene00000712	WBGene00017332	WBGene00044472
WBGene00007362	WBGene00003473	WBGene00000715
WBGene00013073	WBGene00011799	WBGene00000597
WBGene00008565	WBGene00018708	WBGene00015449
WBGene00007331	WBGene00021464	WBGene00018611
WBGene00220117	WBGene00011325	WBGene00012337
WBGene00008446	WBGene00019472	WBGene00022363
WBGene00010407	WBGene00008850	WBGene00022366
WBGene00002263	WBGene00012610	WBGene00008394
WBGene00008390	WBGene00020530	WBGene00013489
WBGene00022245	WBGene00008296	WBGene00000733
WBGene00009895	WBGene00008168	WBGene00045418
WBGene00001758	WBGene00017133	WBGene00020957
WBGene00000913	WBGene00001113	WBGene00000165
WBGene00008219	WBGene00011725	WBGene00000013
WBGene00021335	WBGene00019730	WBGene00012592
WBGene00009924	WBGene00050974	WBGene00006389
WBGene00018564	WBGene00044166	WBGene00012719
WBGene00001606	WBGene00000681	WBGene00000673
WBGene00009215	WBGene00009428	WBGene00022365
WBGene00002275	WBGene00009110	WBGene00016810
WBGene00017948	WBGene00001885	WBGene00012652
WBGene00194674	WBGene00009877	WBGene00003788
WBGene00011970	WBGene00009903	WBGene00021344
WBGene00003410	WBGene00020182	WBGene00012389
WBGene00016061	WBGene00004818	WBGene00050914
WBGene00012020	WBGene00011869	WBGene00086546
	WBGene00019381	WBGene00000677
	WBGene00017431	WBGene00022029
	WBGene00008301	WBGene00010354
	WBGene00011850	WBGene00009245
	WBGene00010123	WBGene00021841
	WBGene00007404	WBGene00013882
	WBGene00014194	WBGene00016905
	WBGene00206494	WBGene00013735
	WBGene00004000	WBGene00018812
	WBGene00019300	WBGene00020843
	WBGene00012398	WBGene00000269
	WBGene00021818	WBGene00006402
	WBGene00021167	WBGene00009159
	WBGene00019404	WBGene00020320
	WBGene00008865	WBGene00001036
	WBGene00001753	WBGene00011274
	WBGene00020135	WBGene00017044
	WBGene00007361	WBGene00018321
	WBGene00001841	WBGene00011891
	WBGene00007963	WBGene00011451
	WBGene00008584	WBGene00020964
	WBGene00007807	WBGene00008859
	WBGene00010471	WBGene00002368
	WBGene00007366	WBGene00013596
	WBGene00022562	WBGene00020721
	WBGene00017467	WBGene00008410
	WBGene00016783	WBGene00013261
	WBGene00012326	WBGene00013239
	WBGene00010125	WBGene00013425
	WBGene00016577	WBGene00015691
	WBGene00016172	WBGene00001607
	WBGene00007363	WBGene00004243
	WBGene00008726	WBGene00013552
	WBGene00015400	WBGene00005019
	WBGene00001480	WBGene00004339
	WBGene00015052	WBGene00004242
	WBGene00020774	WBGene00011858
	WBGene00011362	WBGene00016178
	WBGene00020941	WBGene00004032
	WBGene00009974	WBGene00002228
	WBGene00021979	WBGene00021043
	WBGene00007890	WBGene00015161
	WBGene00007691	WBGene00013325
	WBGene00011894	WBGene00012128
	WBGene00007175	WBGene00007500
	WBGene00004259	WBGene00003055
	WBGene00019619	WBGene00010621
	WBGene00001439	WBGene00005007
	WBGene00003999	WBGene00001033
	WBGene00016315	WBGene00012117
	WBGene00012031	WBGene00011242
	WBGene00007964	WBGene00006618
	WBGene00007693	WBGene00009441
	WBGene00013164	WBGene00010557
	WBGene00016785	WBGene00006587
	WBGene00008476	WBGene00016148
	WBGene00001752	WBGene00011034
	WBGene00007717	WBGene00011985
	WBGene00044457	WBGene00020933
	WBGene00045252	WBGene00007976
	WBGene00008629	WBGene00012385
	WBGene00015497	WBGene00009164
	WBGene00006602	WBGene00008665
	WBGene00000002	WBGene00009262
	WBGene00008105	WBGene00015978
	WBGene00010453	WBGene00019158
	WBGene00001755	WBGene00007109
	WBGene00005657	WBGene00010418
	WBGene00001491	WBGene00016741
	WBGene00011056
	WBGene00008499
	WBGene00021965
	WBGene00000929
	WBGene00018885
	WBGene00009804
	WBGene00000367
	WBGene00019208
	WBGene00016739
	WBGene00020080
	WBGene00015044
	WBGene00009430
	WBGene00000802
	WBGene00015695
	WBGene00044492
	WBGene00015479
	WBGene00000535
	WBGene00008220
	WBGene00000421
	WBGene00019660
	WBGene00018707
	WBGene00012450
	WBGene00019825
	WBGene00009801
	WBGene00021339
	WBGene00012810
	WBGene00001645
	WBGene00001914
	WBGene00013484
	WBGene00007440
	WBGene00000973
	WBGene00012404
	WBGene00007710
	WBGene00021121
	WBGene00045142
	WBGene00002245
	WBGene00001158
	WBGene00001877
	WBGene00001397
	WBGene00015887
	WBGene00000413
	WBGene00010177
	WBGene00010115
	WBGene00016877
	WBGene00003091
	WBGene00007980
	WBGene00004027
	WBGene00019747
	WBGene00000268
	WBGene00007455
	WBGene00008110
	WBGene00019965
	WBGene00009404
	WBGene00006720
	WBGene00011330
	WBGene00009554
	WBGene00007430
	WBGene00002276
	WBGene00006315
	WBGene00019329
	WBGene00021590
	WBGene00020191
	WBGene00022076
	WBGene00020955
	WBGene00000985
	WBGene00000117
	WBGene00000652
	WBGene00007506
	WBGene00010778
	WBGene00003012
	WBGene00003406
	WBGene00013965
	WBGene00002241
	WBGene00008439
	WBGene00001527
	WBGene00016425
	WBGene00013465
	WBGene00017316
	WBGene00001790
	WBGene00002274
	WBGene00019973
	WBGene00021977
	WBGene00011821
	WBGene00016501
	WBGene00011723
	WBGene00012583
	WBGene00010174
	WBGene00020735
	WBGene00000480
	WBGene00009380
	WBGene00007848
	WBGene00021442
	WBGene00014492
	WBGene00003865
	WBGene00000967
	WBGene00009201
	WBGene00021518
	WBGene00016788
	WBGene00009106
	WBGene00015381
	WBGene00004751
	WBGene00019719
	WBGene00019118
	WBGene00017482
	WBGene00009272
	WBGene00008132
	WBGene00010731
	WBGene00012140
	WBGene00006890
	WBGene00011668
	WBGene00000168
	WBGene00020770
	WBGene00000103
	WBGene00015102
	WBGene00000110
	WBGene00021312
	WBGene00018724
	WBGene00017775
	WBGene00011276
	WBGene00006650
	WBGene00017328
	WBGene00002008
	WBGene00003588
	WBGene00003964
	WBGene00003957
	WBGene00008546
	WBGene00003997
	WBGene00004732
	WBGene00006816
	WBGene00001770
	WBGene00002297
	WBGene00015791
	WBGene00018137
	WBGene00006578
	WBGene00018145
	WBGene00014251
	WBGene00000868
	WBGene00017515
	WBGene00017548
	WBGene00021491
	WBGene00006940
	WBGene00000121
	WBGene00004930
	WBGene00019060
	WBGene00013587
	WBGene00006868
	WBGene00015687
	WBGene00008710
	WBGene00009364
	WBGene00007460
	WBGene00003083
	WBGene00000411
	WBGene00001051
	WBGene00016970
	WBGene00019947
	WBGene00010408
	WBGene00010658
	WBGene00010296
	WBGene00021811
	WBGene00003010
	WBGene00007048
	WBGene00010736
	WBGene00014016
	WBGene00003229
	WBGene00006483
	WBGene00021533
	WBGene00018755
	WBGene00020007
	WBGene00001597
	WBGene00001564
	WBGene00006406
	WBGene00010943
	WBGene00001609
	WBGene00007168
	WBGene00020036
	WBGene00016714
	WBGene00020091
	WBGene00022423
	WBGene00015219
	WBGene00003864
	WBGene00016803
	WBGene00010263
	WBGene00004795
	WBGene00004451
	WBGene00001427
	WBGene00008748
	WBGene00006977
	WBGene00012668
	WBGene00022178
	WBGene00019656
	WBGene00009888
	WBGene00001793
	WBGene00001023
	WBGene00000417
	WBGene00011962
	WBGene00017311
	WBGene00044689
	WBGene00019890
	WBGene00020812
	WBGene00006736
	WBGene00012280
	WBGene00006804
	WBGene00001683
	WBGene00021554
	WBGene00003230
	WBGene00008167
	WBGene00002192
	WBGene00017733
	WBGene00000102
	WBGene00000156
	WBGene00010963
	WBGene00044737
	WBGene00020366
	WBGene00017864
	WBGene00015567
	WBGene00003918
	WBGene00017131
	WBGene00009957
	WBGene00003844
	WBGene00016997
	WBGene00000865
	WBGene00017480
	WBGene00011050
	WBGene00019327
	WBGene00004110
	WBGene00022427
	WBGene00013038
	WBGene00016218
	WBGene00015168
	WBGene00022425
	WBGene00011190
	WBGene00000237
	WBGene00012319
	WBGene00018731
	WBGene00021470
	WBGene00013106
	WBGene00010769
	WBGene00000883
	WBGene00004371
	WBGene00018174
	WBGene00019748
	WBGene00001749
	WBGene00019628
	WBGene00000146
	WBGene00012139
	WBGene00007979
	WBGene00004059
	WBGene00006791
	WBGene00021626
	WBGene00019888
	WBGene00020649
	WBGene00001684
	WBGene00016407
	WBGene00007024
	WBGene00019693
	WBGene00019803
	WBGene00020375
	WBGene00022127
	WBGene00001977
	WBGene00007624
	WBGene00002079
	WBGene00003785
	WBGene00019617
	WBGene00011464
	WBGene00007103
	WBGene00004356
	WBGene00002043
	WBGene00009973
	WBGene00001685
	WBGene00011352
	WBGene00009450
	WBGene00009396
	WBGene00003798
	WBGene00013176
	WBGene00003776
	WBGene00008572
	WBGene00013270
	WBGene00021681
	WBGene00003090
	WBGene00012813
	WBGene00017317
	WBGene00015295
	WBGene00011972
	WBGene00045507
	WBGene00007129
	WBGene00012664
	WBGene00001169
	WBGene00018756
	WBGene00018710
	WBGene00005023
	WBGene00006523
	WBGene00009918
	WBGene00004003
	WBGene00011061
	WBGene00010006
	WBGene00003474
	WBGene00002269
	WBGene00003040
	WBGene00001980
	WBGene00004454
	WBGene00020696
	WBGene00005648
	WBGene00013577
	WBGene00020456
	WBGene00017070
	WBGene00010962
	WBGene00012907
	WBGene00003786
	WBGene00019940
	WBGene00019971
	WBGene00004093
	WBGene00011038
	WBGene00011449
	WBGene00011292
	WBGene00015561
	WBGene00008000
	WBGene00021048
	WBGene00009397
	WBGene00009180
	WBGene00000376
	WBGene00000509
	WBGene00011849
	WBGene00014316
	WBGene00011501
	WBGene00014138
	WBGene00000938
	WBGene00003789
	WBGene00014017
	WBGene00010284
	WBGene00004464
	WBGene00008607
	WBGene00001005
	WBGene00011304
	WBGene00019240
	WBGene00004463
	WBGene00000534
