## Supplementary Table 9 for "Different gametogenesis states uniquely impact longevity in *Caenorhabditis elegans*"

### Sheet: Sheet2
	Fig 3d
	glp-1(-) ts vs N2 UP	RGS	AC	PValue
	Stress response: pathogen: other	37	85	8.2791e-11
	Metabolism: lipid: beta oxidation	25	73	2.91147e-06
	Cuticle: collagen	22	37	6.94276e-09
	Stress response: CYP	20	51	5.39965e-06
	Transmembrane protein: other	19	197	0.635363
	Ribosome: subunit	18	84	0.00628773
	Metabolism: short chain dehydrogenase	17	33	1.54989e-06
	Metabolism: lipid: epoxide hydratase	15	27	3.11182e-06
	Protein modification: carbohydrate	15	111	0.195973
	Stress response: other	13	49	0.00429445
	Stress response: pathogen: CUB	6	7	0.000634307
	Fig 3e
	fem-3(-) vs N2 UP	RGS	AC	PValue
	Metabolism: lipid: beta oxidation	14	73	7.85446e-06
	Metabolism: short chain dehydrogenase	12	33	1.19771e-07
	Metabolism: lipid: epoxide hydratase	10	27	1.16125e-06
	Stress response: CYP	10	51	0.000125701
	Fig 3f
	mog-3(-) vs N2 UP	RGS	AC	PValue
	Ribosome: subunit	42	84	2.87032e-23
	Stress response: pathogen: other	24	85	7.1866e-10
	Metabolism: lipid: beta oxidation	18	73	4.73346e-07
	Metabolism: lipid: epoxide hydratase	8	27	0.000245423
