## Supplementary Table 13 for "Different gametogenesis states uniquely impact longevity in *Caenorhabditis elegans*"

### Sheet: glp-1(-)
Cluster 1_Yellow
GO type	term ID	term description	observed gene count	background gene count	strength	false discovery rate	matching proteins in your network (IDs)	matching proteins in your network (labels)
GO Process	GO:0006636	Unsaturated fatty acid biosynthetic process	5	8	2.69	1.31e-08	6239.VZK822L.1a.1,6239.W02A2.1,6239.W06D12.3,6239.W08D2.4a,6239.Y67H2A.8	fat-6,fat-2,fat-5,fat-3,fat-1
GO Process	GO:0044255	Cellular lipid metabolic process	8	337	1.27	8.31e-06	6239.C01C10.3,6239.F46B6.8,6239.F54F3.3,6239.VZK822L.1a.1,6239.W02A2.1,6239.W06D12.3,6239.W08D2.4a,6239.Y67H2A.8	acl-12,lipl-2,lipl-1,fat-6,fat-2,fat-5,fat-3,fat-1
GO Process	GO:0008610	Lipid biosynthetic process	6	170	1.45	4.92e-05	6239.C01C10.3,6239.VZK822L.1a.1,6239.W02A2.1,6239.W06D12.3,6239.W08D2.4a,6239.Y67H2A.8	acl-12,fat-6,fat-2,fat-5,fat-3,fat-1
GO Process	GO:0006082	Organic acid metabolic process	6	415	1.06	0.0039	6239.C03G6.15,6239.VZK822L.1a.1,6239.W02A2.1,6239.W06D12.3,6239.W08D2.4a,6239.Y67H2A.8	cyp-35A2,fat-6,fat-2,fat-5,fat-3,fat-1
GO Process	GO:0042759	Long-chain fatty acid biosynthetic process	2	3	2.72	0.0049	6239.VZK822L.1a.1,6239.W06D12.3	fat-6,fat-5
GO Process	GO:0044281	Small molecule metabolic process	7	712	0.89	0.0068	6239.C03G6.15,6239.T22B7.7,6239.VZK822L.1a.1,6239.W02A2.1,6239.W06D12.3,6239.W08D2.4a,6239.Y67H2A.8	cyp-35A2,T22B7.7,fat-6,fat-2,fat-5,fat-3,fat-1
GO Process	GO:0008152	Metabolic process	16	4808	0.42	0.0104	6239.C01C10.3,6239.C03G6.15,6239.F01D5.9,6239.F09F3.9.2,6239.F28G4.1,6239.F46B6.8,6239.F54F3.3,6239.K02D7.4,6239.K10C3.6c.1,6239.T22B7.7,6239.VZK822L.1a.1,6239.W02A2.1,6239.W06D12.3,6239.W08D2.4a,6239.Y47D3B.7,6239.Y67H2A.8	acl-12,cyp-35A2,cyp-37A1,cpt-5,cyp-37B1,lipl-2,lipl-1,dsc-4,nhr-49,T22B7.7,fat-6,fat-2,fat-5,fat-3,sbp-1,fat-1
Cluster 2_Green
GO type	term ID	term description	observed gene count	background gene count	strength	false discovery rate	matching proteins in your network (IDs)	matching proteins in your network (labels)
GO Process	GO:0009062	Fatty acid catabolic process	16	45	2.19	2.78e-26	6239.B0272.3,6239.C17C3.1a,6239.C29F3.1,6239.C37H5.13a,6239.C48B4.1,6239.E04F6.3,6239.F01G10.2,6239.F01G10.3,6239.F08A8.1a.2,6239.F08A8.2,6239.F08A8.3,6239.F08A8.4.2,6239.F59F4.1,6239.T08G2.3.1,6239.T25G12.5,6239.Y87G2A.2	B0272.3,C17C3.1,ech-1,C37H5.13,C48B4.1,maoc-1,ech-8,ech-9,acox-1,F08A8.2,F08A8.3,F08A8.4,F59F4.1,acdh-10,acdh-7,Y87G2A.2
GO Process	GO:0006631	Fatty acid metabolic process	18	104	1.88	1.39e-25	6239.B0272.3,6239.C17C3.1a,6239.C29F3.1,6239.C37H5.13a,6239.C48B4.1,6239.E04F6.3,6239.F01G10.2,6239.F01G10.3,6239.F08A8.1a.2,6239.F08A8.2,6239.F08A8.3,6239.F08A8.4.2,6239.F59F4.1,6239.K05B2.4,6239.R09B5.6,6239.T08G2.3.1,6239.T25G12.5,6239.Y87G2A.2	B0272.3,C17C3.1,ech-1,C37H5.13,C48B4.1,maoc-1,ech-8,ech-9,acox-1,F08A8.2,F08A8.3,F08A8.4,F59F4.1,K05B2.4,hacd-1,acdh-10,acdh-7,Y87G2A.2
GO Process	GO:0044242	Cellular lipid catabolic process	17	77	1.98	1.39e-25	6239.B0272.3,6239.C17C3.1a,6239.C29F3.1,6239.C37H5.13a,6239.C48B4.1,6239.E04F6.3,6239.F01G10.2,6239.F01G10.3,6239.F08A8.1a.2,6239.F08A8.2,6239.F08A8.3,6239.F08A8.4.2,6239.F59F4.1,6239.T08G2.3.1,6239.T25G12.5,6239.Y104H12D.3a,6239.Y87G2A.2	B0272.3,C17C3.1,ech-1,C37H5.13,C48B4.1,maoc-1,ech-8,ech-9,acox-1,F08A8.2,F08A8.3,F08A8.4,F59F4.1,acdh-10,acdh-7,Y104H12D.3,Y87G2A.2
GO Process	GO:0044282	Small molecule catabolic process	19	139	1.78	1.39e-25	6239.B0272.3,6239.C17C3.1a,6239.C29F3.1,6239.C37H5.13a,6239.C48B4.1,6239.E04F6.3,6239.F01G10.2,6239.F01G10.3,6239.F08A8.1a.2,6239.F08A8.2,6239.F08A8.3,6239.F08A8.4.2,6239.F59F4.1,6239.H24K24.3b.1,6239.R11F4.1.2,6239.T08G2.3.1,6239.T25G12.5,6239.T25G3.4,6239.Y87G2A.2	B0272.3,C17C3.1,ech-1,C37H5.13,C48B4.1,maoc-1,ech-8,ech-9,acox-1,F08A8.2,F08A8.3,F08A8.4,F59F4.1,H24K24.3,R11F4.1,acdh-10,acdh-7,T25G3.4,Y87G2A.2
GO Process	GO:0055114	Oxidation-reduction process	26	647	1.24	7.81e-24	6239.B0272.3,6239.C29F3.1,6239.C48B4.1,6239.E04F6.3,6239.F01F1.6.2,6239.F01G10.2,6239.F01G10.3,6239.F08A8.1a.2,6239.F08A8.2,6239.F08A8.3,6239.F08A8.4.2,6239.F42G9.5a,6239.F53C11.3,6239.F59F4.1,6239.H24K24.3b.1,6239.K12G11.3,6239.R05D8.9,6239.R08H2.1.1,6239.R09B5.6,6239.T02E1.5b,6239.T05H4.13c.1,6239.T08G2.3.1,6239.T25G12.5,6239.T25G3.4,6239.Y32H12A.3,6239.ZK816.5	B0272.3,ech-1,C48B4.1,maoc-1,alh-9,ech-8,ech-9,acox-1,F08A8.2,F08A8.3,F08A8.4,alh-11,F53C11.3,F59F4.1,H24K24.3,sodh-1,R05D8.9,dhs-23,hacd-1,dhs-3,alh-4,acdh-10,acdh-7,T25G3.4,dhs-9,dhs-26
GO Process	GO:0044281	Small molecule metabolic process	26	712	1.2	5.6e-23	6239.B0272.3,6239.C10G11.5a.2,6239.C17C3.1a,6239.C29F3.1,6239.C37H5.13a,6239.C48B4.1,6239.D2030.5,6239.E04F6.3,6239.F01G10.2,6239.F01G10.3,6239.F08A8.1a.2,6239.F08A8.2,6239.F08A8.3,6239.F08A8.4.2,6239.F59F4.1,6239.H24K24.3b.1,6239.K05B2.4,6239.K12G11.3,6239.R09B5.6,6239.R11F4.1.2,6239.T05G5.5d,6239.T08G2.3.1,6239.T25G12.5,6239.T25G3.4,6239.Y104H12D.3a,6239.Y87G2A.2	B0272.3,pnk-1,C17C3.1,ech-1,C37H5.13,C48B4.1,mce-1,maoc-1,ech-8,ech-9,acox-1,F08A8.2,F08A8.3,F08A8.4,F59F4.1,H24K24.3,K05B2.4,sodh-1,hacd-1,R11F4.1,T05G5.5,acdh-10,acdh-7,T25G3.4,Y104H12D.3,Y87G2A.2
GO Process	GO:0006635	Fatty acid beta-oxidation	13	29	2.29	8.63e-23	6239.B0272.3,6239.C29F3.1,6239.C48B4.1,6239.E04F6.3,6239.F01G10.2,6239.F01G10.3,6239.F08A8.1a.2,6239.F08A8.2,6239.F08A8.3,6239.F08A8.4.2,6239.F59F4.1,6239.T08G2.3.1,6239.T25G12.5	B0272.3,ech-1,C48B4.1,maoc-1,ech-8,ech-9,acox-1,F08A8.2,F08A8.3,F08A8.4,F59F4.1,acdh-10,acdh-7
GO Process	GO:0044255	Cellular lipid metabolic process	20	337	1.41	7.27e-21	6239.B0272.3,6239.C17C3.1a,6239.C29F3.1,6239.C37H5.13a,6239.C48B4.1,6239.E04F6.3,6239.F01G10.2,6239.F01G10.3,6239.F08A8.1a.2,6239.F08A8.2,6239.F08A8.3,6239.F08A8.4.2,6239.F59F4.1,6239.K05B2.4,6239.R09B5.6,6239.R11F4.1.2,6239.T08G2.3.1,6239.T25G12.5,6239.Y104H12D.3a,6239.Y87G2A.2	B0272.3,C17C3.1,ech-1,C37H5.13,C48B4.1,maoc-1,ech-8,ech-9,acox-1,F08A8.2,F08A8.3,F08A8.4,F59F4.1,K05B2.4,hacd-1,R11F4.1,acdh-10,acdh-7,Y104H12D.3,Y87G2A.2
GO Process	GO:0019752	Carboxylic acid metabolic process	19	339	1.39	3.07e-19	6239.B0272.3,6239.C17C3.1a,6239.C29F3.1,6239.C37H5.13a,6239.C48B4.1,6239.E04F6.3,6239.F01G10.2,6239.F01G10.3,6239.F08A8.1a.2,6239.F08A8.2,6239.F08A8.3,6239.F08A8.4.2,6239.F59F4.1,6239.K05B2.4,6239.R09B5.6,6239.T08G2.3.1,6239.T25G12.5,6239.Y104H12D.3a,6239.Y87G2A.2	B0272.3,C17C3.1,ech-1,C37H5.13,C48B4.1,maoc-1,ech-8,ech-9,acox-1,F08A8.2,F08A8.3,F08A8.4,F59F4.1,K05B2.4,hacd-1,acdh-10,acdh-7,Y104H12D.3,Y87G2A.2
GO Process	GO:0044248	Cellular catabolic process	21	671	1.14	1.07e-16	6239.B0272.3,6239.C17C3.1a,6239.C29F3.1,6239.C37H5.13a,6239.C48B4.1,6239.E04F6.3,6239.F01G10.2,6239.F01G10.3,6239.F08A8.1a.2,6239.F08A8.2,6239.F08A8.3,6239.F08A8.4.2,6239.F59F4.1,6239.H24K24.3b.1,6239.R11F4.1.2,6239.T08G2.3.1,6239.T25G12.5,6239.T25G3.4,6239.W01A11.1,6239.Y104H12D.3a,6239.Y87G2A.2	B0272.3,C17C3.1,ech-1,C37H5.13,C48B4.1,maoc-1,ech-8,ech-9,acox-1,F08A8.2,F08A8.3,F08A8.4,F59F4.1,H24K24.3,R11F4.1,acdh-10,acdh-7,T25G3.4,W01A11.1,Y104H12D.3,Y87G2A.2
GO Process	GO:1901575	Organic substance catabolic process	20	696	1.1	4.37e-15	6239.B0272.3,6239.C17C3.1a,6239.C29F3.1,6239.C37H5.13a,6239.C48B4.1,6239.E04F6.3,6239.F01G10.2,6239.F01G10.3,6239.F08A8.1a.2,6239.F08A8.2,6239.F08A8.3,6239.F08A8.4.2,6239.F59F4.1,6239.H24K24.3b.1,6239.R11F4.1.2,6239.T08G2.3.1,6239.T25G12.5,6239.T25G3.4,6239.Y104H12D.3a,6239.Y87G2A.2	B0272.3,C17C3.1,ech-1,C37H5.13,C48B4.1,maoc-1,ech-8,ech-9,acox-1,F08A8.2,F08A8.3,F08A8.4,F59F4.1,H24K24.3,R11F4.1,acdh-10,acdh-7,T25G3.4,Y104H12D.3,Y87G2A.2
GO Process	GO:0008152	Metabolic process	37	4808	0.53	4.02e-13	6239.B0272.3,6239.B0395.3.1,6239.C10G11.5a.2,6239.C17C3.1a,6239.C29F3.1,6239.C37H5.13a,6239.C48B4.1,6239.D2030.5,6239.E04F6.3,6239.F01F1.6.2,6239.F01G10.2,6239.F01G10.3,6239.F08A8.1a.2,6239.F08A8.2,6239.F08A8.3,6239.F08A8.4.2,6239.F42G9.5a,6239.F53C11.3,6239.F59F4.1,6239.H24K24.3b.1,6239.K05B2.4,6239.K12G11.3,6239.R05D8.9,6239.R08H2.1.1,6239.R09B5.6,6239.R11F4.1.2,6239.T02E1.5b,6239.T05G5.5d,6239…	B0272.3,B0395.3,pnk-1,C17C3.1,ech-1,C37H5.13,C48B4.1,mce-1,maoc-1,alh-9,ech-8,ech-9,acox-1,F08A8.2,F08A8.3,F08A8.4,alh-11,F53C11.3,F59F4.1,H24K24.3,K05B2.4,sodh-1,R05D8.9,dhs-23,hacd-1,R11F4.1,dhs-3,T05G5.5,alh-4,acdh-10,acdh-7,T25G3.4,W01A11.1,Y104H12D.3,dhs-9,Y87G2A.2,dhs-26
GO Process	GO:0033540	Fatty acid beta-oxidation using acyl-coa oxidase	6	7	2.57	3.3e-11	6239.C48B4.1,6239.F08A8.1a.2,6239.F08A8.2,6239.F08A8.3,6239.F08A8.4.2,6239.F59F4.1	C48B4.1,acox-1,F08A8.2,F08A8.3,F08A8.4,F59F4.1
GO Process	GO:0033875	Ribonucleoside bisphosphate metabolic process	7	39	1.89	1.87e-09	6239.C10G11.5a.2,6239.C17C3.1a,6239.C37H5.13a,6239.D2030.5,6239.K05B2.4,6239.T05G5.5d,6239.Y87G2A.2	pnk-1,C17C3.1,C37H5.13,mce-1,K05B2.4,T05G5.5,Y87G2A.2
GO Process	GO:0034032	Purine nucleoside bisphosphate metabolic process	7	39	1.89	1.87e-09	6239.C10G11.5a.2,6239.C17C3.1a,6239.C37H5.13a,6239.D2030.5,6239.K05B2.4,6239.T05G5.5d,6239.Y87G2A.2	pnk-1,C17C3.1,C37H5.13,mce-1,K05B2.4,T05G5.5,Y87G2A.2
GO Process	GO:0055088	Lipid homeostasis	6	22	2.08	6.08e-09	6239.C48B4.1,6239.F08A8.1a.2,6239.F08A8.2,6239.F08A8.3,6239.F08A8.4.2,6239.F59F4.1	C48B4.1,acox-1,F08A8.2,F08A8.3,F08A8.4,F59F4.1
GO Process	GO:1901135	Carbohydrate derivative metabolic process	13	481	1.07	7.99e-09	6239.C10G11.5a.2,6239.C17C3.1a,6239.C37H5.13a,6239.D2030.5,6239.F08A8.1a.2,6239.F08A8.2,6239.F08A8.3,6239.F08A8.4.2,6239.K05B2.4,6239.R11F4.1.2,6239.T05G5.5d,6239.T25G3.4,6239.Y87G2A.2	pnk-1,C17C3.1,C37H5.13,mce-1,acox-1,F08A8.2,F08A8.3,F08A8.4,K05B2.4,R11F4.1,T05G5.5,T25G3.4,Y87G2A.2
GO Process	GO:0044237	Cellular metabolic process	28	4079	0.48	4.48e-07	6239.B0272.3,6239.B0395.3.1,6239.C10G11.5a.2,6239.C17C3.1a,6239.C29F3.1,6239.C37H5.13a,6239.C48B4.1,6239.D2030.5,6239.E04F6.3,6239.F01F1.6.2,6239.F01G10.2,6239.F01G10.3,6239.F08A8.1a.2,6239.F08A8.2,6239.F08A8.3,6239.F08A8.4.2,6239.F59F4.1,6239.H24K24.3b.1,6239.K05B2.4,6239.R09B5.6,6239.R11F4.1.2,6239.T05G5.5d,6239.T08G2.3.1,6239.T25G12.5,6239.T25G3.4,6239.W01A11.1,6239.Y104H12D.3a,6239.Y87G2A.2	B0272.3,B0395.3,pnk-1,C17C3.1,ech-1,C37H5.13,C48B4.1,mce-1,maoc-1,alh-9,ech-8,ech-9,acox-1,F08A8.2,F08A8.3,F08A8.4,F59F4.1,H24K24.3,K05B2.4,hacd-1,R11F4.1,T05G5.5,acdh-10,acdh-7,T25G3.4,W01A11.1,Y104H12D.3,Y87G2A.2
GO Process	GO:1904070	Ascaroside biosynthetic process	4	6	2.46	7.4e-07	6239.F08A8.1a.2,6239.F08A8.2,6239.F08A8.3,6239.F08A8.4.2	acox-1,F08A8.2,F08A8.3,F08A8.4
GO Process	GO:0071704	Organic substance metabolic process	28	4339	0.45	1.67e-06	6239.B0272.3,6239.B0395.3.1,6239.C10G11.5a.2,6239.C17C3.1a,6239.C29F3.1,6239.C37H5.13a,6239.C48B4.1,6239.D2030.5,6239.E04F6.3,6239.F01F1.6.2,6239.F01G10.2,6239.F01G10.3,6239.F08A8.1a.2,6239.F08A8.2,6239.F08A8.3,6239.F08A8.4.2,6239.F59F4.1,6239.H24K24.3b.1,6239.K05B2.4,6239.K12G11.3,6239.R09B5.6,6239.R11F4.1.2,6239.T05G5.5d,6239.T08G2.3.1,6239.T25G12.5,6239.T25G3.4,6239.Y104H12D.3a,6239.Y87G2A.2	B0272.3,B0395.3,pnk-1,C17C3.1,ech-1,C37H5.13,C48B4.1,mce-1,maoc-1,alh-9,ech-8,ech-9,acox-1,F08A8.2,F08A8.3,F08A8.4,F59F4.1,H24K24.3,K05B2.4,sodh-1,hacd-1,R11F4.1,T05G5.5,acdh-10,acdh-7,T25G3.4,Y104H12D.3,Y87G2A.2
GO Process	GO:0006637	acyl-CoA metabolic process	5	32	1.83	2.73e-06	6239.C17C3.1a,6239.C37H5.13a,6239.D2030.5,6239.K05B2.4,6239.Y87G2A.2	C17C3.1,C37H5.13,mce-1,K05B2.4,Y87G2A.2
GO Process	GO:0009150	Purine ribonucleotide metabolic process	7	145	1.32	6.27e-06	6239.C10G11.5a.2,6239.C17C3.1a,6239.C37H5.13a,6239.D2030.5,6239.K05B2.4,6239.T05G5.5d,6239.Y87G2A.2	pnk-1,C17C3.1,C37H5.13,mce-1,K05B2.4,T05G5.5,Y87G2A.2
GO Process	GO:0019637	Organophosphate metabolic process	9	396	1	3.02e-05	6239.C10G11.5a.2,6239.C17C3.1a,6239.C37H5.13a,6239.D2030.5,6239.K05B2.4,6239.R11F4.1.2,6239.T05G5.5d,6239.T25G3.4,6239.Y87G2A.2	pnk-1,C17C3.1,C37H5.13,mce-1,K05B2.4,R11F4.1,T05G5.5,T25G3.4,Y87G2A.2
GO Process	GO:0044238	Primary metabolic process	24	4147	0.4	0.00024	6239.B0272.3,6239.C10G11.5a.2,6239.C17C3.1a,6239.C29F3.1,6239.C37H5.13a,6239.C48B4.1,6239.D2030.5,6239.E04F6.3,6239.F01G10.2,6239.F01G10.3,6239.F08A8.1a.2,6239.F08A8.2,6239.F08A8.3,6239.F08A8.4.2,6239.F59F4.1,6239.K05B2.4,6239.R09B5.6,6239.R11F4.1.2,6239.T05G5.5d,6239.T08G2.3.1,6239.T25G12.5,6239.T25G3.4,6239.Y104H12D.3a,6239.Y87G2A.2	B0272.3,pnk-1,C17C3.1,ech-1,C37H5.13,C48B4.1,mce-1,maoc-1,ech-8,ech-9,acox-1,F08A8.2,F08A8.3,F08A8.4,F59F4.1,K05B2.4,hacd-1,R11F4.1,T05G5.5,acdh-10,acdh-7,T25G3.4,Y104H12D.3,Y87G2A.2
GO Process	GO:1901137	Carbohydrate derivative biosynthetic process	7	321	0.98	0.00082	6239.C10G11.5a.2,6239.F08A8.1a.2,6239.F08A8.2,6239.F08A8.3,6239.F08A8.4.2,6239.R11F4.1.2,6239.T05G5.5d	pnk-1,acox-1,F08A8.2,F08A8.3,F08A8.4,R11F4.1,T05G5.5
GO Process	GO:0006066	Alcohol metabolic process	4	65	1.43	0.0017	6239.H24K24.3b.1,6239.K12G11.3,6239.R11F4.1.2,6239.T25G3.4	H24K24.3,sodh-1,R11F4.1,T25G3.4
GO Process	GO:0006067	Ethanol metabolic process	2	4	2.34	0.0064	6239.H24K24.3b.1,6239.K12G11.3	H24K24.3,sodh-1
GO Process	GO:0015937	Coenzyme a biosynthetic process	2	4	2.34	0.0064	6239.C10G11.5a.2,6239.T05G5.5d	pnk-1,T05G5.5
GO Process	GO:0019563	Glycerol catabolic process	2	4	2.34	0.0064	6239.R11F4.1.2,6239.T25G3.4	R11F4.1,T25G3.4
GO Process	GO:0051793	Medium-chain fatty acid catabolic process	2	5	2.24	0.0083	6239.T08G2.3.1,6239.T25G12.5	acdh-10,acdh-7
GO Process	GO:0006072	glycerol-3-phosphate metabolic process	2	7	2.1	0.0136	6239.R11F4.1.2,6239.T25G3.4	R11F4.1,T25G3.4
GO Process	GO:0006081	Cellular aldehyde metabolic process	2	15	1.77	0.0438	6239.F01F1.6.2,6239.H24K24.3b.1	alh-9,H24K24.3
GO Process	GO:0009987	Cellular process	29	7711	0.22	0.0438	6239.B0272.3,6239.B0395.3.1,6239.C10G11.5a.2,6239.C17C3.1a,6239.C18D11.2,6239.C29F3.1,6239.C37H5.13a,6239.C48B4.1,6239.D2030.5,6239.E04F6.3,6239.F01F1.6.2,6239.F01G10.2,6239.F01G10.3,6239.F08A8.1a.2,6239.F08A8.2,6239.F08A8.3,6239.F08A8.4.2,6239.F59F4.1,6239.H24K24.3b.1,6239.K05B2.4,6239.R09B5.6,6239.R11F4.1.2,6239.T05G5.5d,6239.T08G2.3.1,6239.T25G12.5,6239.T25G3.4,6239.W01A11.1,6239.Y104H12D.3a,6…	B0272.3,B0395.3,pnk-1,C17C3.1,maa-1,ech-1,C37H5.13,C48B4.1,mce-1,maoc-1,alh-9,ech-8,ech-9,acox-1,F08A8.2,F08A8.3,F08A8.4,F59F4.1,H24K24.3,K05B2.4,hacd-1,R11F4.1,T05G5.5,acdh-10,acdh-7,T25G3.4,W01A11.1,Y104H12D.3,Y87G2A.2
Cluster 3_Red
GO type	term ID	term description	observed gene count	background gene count	strength	false discovery rate	matching proteins in your network (IDs)	matching proteins in your network (labels)
GO Process	GO:0055114	Oxidation-reduction process	14	647	1.1	6.5e-09	6239.C06B3.4,6239.C36A4.3,6239.C49C8.4,6239.C49G7.8,6239.F01G4.2,6239.F13D11.4.1,6239.F35B12.2,6239.F42F12.3,6239.F49E12.10,6239.F55A12.4a,6239.K07C6.4,6239.R05H10.5b.1,6239.T19B10.1,6239.Y5H2B.5	stdh-1,cyp-25A3,cyp-33E1,cyp-35A4,ard-1,F13D11.4,dhs-20,F42F12.3,F49E12.10,dhs-2,cyp-35B1,R05H10.5,cyp-29A2,cyp-32B1
GO Process	GO:0006629	Lipid metabolic process	10	432	1.13	5.14e-06	6239.C06B3.4,6239.F13D11.4.1,6239.F13H8.11,6239.F42F12.3,6239.F47A4.5,6239.F49E12.10,6239.K02F3.6,6239.M03A1.6e,6239.T24H7.5b,6239.Y18H1A.11.1	stdh-1,F13D11.4,F13H8.11,F42F12.3,F47A4.5,F49E12.10,ceeh-1,ipla-1,tat-4,Y18H1A.11
GO Process	GO:0008202	Steroid metabolic process	5	36	1.91	1.21e-05	6239.C06B3.4,6239.F13D11.4.1,6239.F42F12.3,6239.F49E12.10,6239.T24H7.5b	stdh-1,F13D11.4,F42F12.3,F49E12.10,tat-4
GO Process	GO:0006694	Steroid biosynthetic process	4	23	2.01	0.00014	6239.C06B3.4,6239.F13D11.4.1,6239.F42F12.3,6239.F49E12.10	stdh-1,F13D11.4,F42F12.3,F49E12.10
GO Process	GO:0008152	Metabolic process	23	4808	0.45	0.00014	6239.C06B3.4,6239.C36A4.3,6239.C49C8.4,6239.C49G7.8,6239.C53A3.2,6239.F01G4.2,6239.F07F6.8,6239.F13D11.4.1,6239.F13H8.11,6239.F35B12.2,6239.F42F12.3,6239.F47A4.5,6239.F49E12.10,6239.F55A12.4a,6239.K02F3.6,6239.K07C6.4,6239.M03A1.6e,6239.R05H10.5b.1,6239.T19B10.1,6239.T24H7.5b,6239.Y18H1A.11.1,6239.Y40B10A.2,6239.Y5H2B.5	stdh-1,cyp-25A3,cyp-33E1,cyp-35A4,C53A3.2,ard-1,F07F6.8,F13D11.4,F13H8.11,dhs-20,F42F12.3,F47A4.5,F49E12.10,dhs-2,ceeh-1,cyp-35B1,ipla-1,R05H10.5,cyp-29A2,tat-4,Y18H1A.11,comt-3,cyp-32B1
GO Process	GO:0008610	Lipid biosynthetic process	5	170	1.24	0.0088	6239.C06B3.4,6239.F13D11.4.1,6239.F42F12.3,6239.F49E12.10,6239.Y18H1A.11.1	stdh-1,F13D11.4,F42F12.3,F49E12.10,Y18H1A.11
GO Process	GO:0006869	Lipid transport	4	101	1.37	0.0203	6239.F07F6.8,6239.F11A6.2,6239.F14H8.1a,6239.T24H7.5b	F07F6.8,scrm-4,obr-2,tat-4
GO Process	GO:0006805	Xenobiotic metabolic process	3	41	1.63	0.0317	6239.C49C8.4,6239.C49G7.8,6239.K07C6.4	cyp-33E1,cyp-35A4,cyp-35B1
GO Process	GO:0042738	Exogenous drug catabolic process	3	40	1.64	0.0317	6239.C49C8.4,6239.C49G7.8,6239.K07C6.4	cyp-33E1,cyp-35A4,cyp-35B1
Cluster 4_Blue
GO type	term ID	term description	observed gene count	background gene count	strength	false discovery rate	matching proteins in your network (IDs)	matching proteins in your network (labels)
GO Process	GO:0006665	Sphingolipid metabolic process	8	55	2.13	7.24e-12	6239.C33C12.3a,6239.C33C12.8,6239.F27E5.1,6239.K11D2.2.1,6239.R08F11.1,6239.W03G1.7a,6239.Y54E5A.1,6239.ZK455.4	gba-1,gba-2,F27E5.1,asah-1,R08F11.1,asm-3,ttm-5,asm-2
GO Process	GO:0006629	Lipid metabolic process	11	432	1.38	3.74e-10	6239.C33C12.3a,6239.C33C12.8,6239.F09B12.3,6239.F13E6.5,6239.F27E5.1,6239.F53C3.13b.1,6239.K11D2.2.1,6239.R08F11.1,6239.W03G1.7a,6239.Y54E5A.1,6239.ZK455.4	gba-1,gba-2,F09B12.3,F13E6.5,F27E5.1,F53C3.13,asah-1,R08F11.1,asm-3,ttm-5,asm-2
GO Process	GO:0006672	Ceramide metabolic process	6	27	2.32	9.25e-10	6239.C33C12.3a,6239.C33C12.8,6239.R08F11.1,6239.W03G1.7a,6239.Y54E5A.1,6239.ZK455.4	gba-1,gba-2,R08F11.1,asm-3,ttm-5,asm-2
GO Process	GO:0044255	Cellular lipid metabolic process	10	337	1.44	9.25e-10	6239.C33C12.3a,6239.C33C12.8,6239.F13E6.5,6239.F27E5.1,6239.F53C3.13b.1,6239.K11D2.2.1,6239.R08F11.1,6239.W03G1.7a,6239.Y54E5A.1,6239.ZK455.4	gba-1,gba-2,F13E6.5,F27E5.1,F53C3.13,asah-1,R08F11.1,asm-3,ttm-5,asm-2
GO Process	GO:0030149	Sphingolipid catabolic process	5	17	2.44	1.78e-08	6239.C33C12.3a,6239.C33C12.8,6239.R08F11.1,6239.W03G1.7a,6239.ZK455.4	gba-1,gba-2,R08F11.1,asm-3,asm-2
GO Process	GO:0016042	Lipid catabolic process	6	113	1.7	1.37e-06	6239.C33C12.3a,6239.C33C12.8,6239.F09B12.3,6239.R08F11.1,6239.W03G1.7a,6239.ZK455.4	gba-1,gba-2,F09B12.3,R08F11.1,asm-3,asm-2
GO Process	GO:0008152	Metabolic process	18	4808	0.54	6.54e-06	6239.C33C12.3a,6239.C33C12.8,6239.C36A4.1,6239.C36A4.2,6239.F09B12.3,6239.F13E6.5,6239.F25D1.5,6239.F27E5.1,6239.F53C3.13b.1,6239.F55E10.6,6239.H22K11.2,6239.K11D2.2.1,6239.K11H3.1b,6239.R08F11.1,6239.W03G1.7a,6239.Y40B10A.6,6239.Y54E5A.1,6239.ZK455.4	gba-1,gba-2,cyp-25A1,cyp-25A2,F09B12.3,F13E6.5,F25D1.5,F27E5.1,F53C3.13,F55E10.6,H22K11.2,asah-1,gpdh-2,R08F11.1,asm-3,comt-4,ttm-5,asm-2
GO Process	GO:0006680	Glucosylceramide catabolic process	3	6	2.67	3.86e-05	6239.C33C12.3a,6239.C33C12.8,6239.R08F11.1	gba-1,gba-2,R08F11.1
GO Process	GO:1901136	Carbohydrate derivative catabolic process	4	69	1.73	0.00026	6239.C33C12.3a,6239.C33C12.8,6239.K11H3.1b,6239.R08F11.1	gba-1,gba-2,gpdh-2,R08F11.1
GO Process	GO:0046513	Ceramide biosynthetic process	3	17	2.22	0.00029	6239.W03G1.7a,6239.Y54E5A.1,6239.ZK455.4	asm-3,ttm-5,asm-2
GO Process	GO:1901575	Organic substance catabolic process	7	696	0.97	0.0013	6239.C33C12.3a,6239.C33C12.8,6239.F09B12.3,6239.K11H3.1b,6239.R08F11.1,6239.W03G1.7a,6239.ZK455.4	gba-1,gba-2,F09B12.3,gpdh-2,R08F11.1,asm-3,asm-2
GO Process	GO:0046434	Organophosphate catabolic process	3	37	1.88	0.002	6239.K11H3.1b,6239.W03G1.7a,6239.ZK455.4	gpdh-2,asm-3,asm-2
GO Process	GO:0006685	Sphingomyelin catabolic process	2	4	2.67	0.003	6239.W03G1.7a,6239.ZK455.4	asm-3,asm-2
GO Process	GO:0006644	Phospholipid metabolic process	4	148	1.4	0.0033	6239.F13E6.5,6239.F53C3.13b.1,6239.W03G1.7a,6239.ZK455.4	F13E6.5,F53C3.13,asm-3,asm-2
GO Process	GO:0055114	Oxidation-reduction process	6	647	0.94	0.0075	6239.C36A4.1,6239.C36A4.2,6239.F25D1.5,6239.F55E10.6,6239.K11H3.1b,6239.Y54E5A.1	cyp-25A1,cyp-25A2,F25D1.5,F55E10.6,gpdh-2,ttm-5
GO Process	GO:0019637	Organophosphate metabolic process	5	396	1.07	0.0082	6239.F13E6.5,6239.F53C3.13b.1,6239.K11H3.1b,6239.W03G1.7a,6239.ZK455.4	F13E6.5,F53C3.13,gpdh-2,asm-3,asm-2
GO Process	GO:0044238	Primary metabolic process	13	4147	0.47	0.0101	6239.C33C12.3a,6239.C33C12.8,6239.F09B12.3,6239.F13E6.5,6239.F27E5.1,6239.F53C3.13b.1,6239.H22K11.2,6239.K11D2.2.1,6239.K11H3.1b,6239.R08F11.1,6239.W03G1.7a,6239.Y54E5A.1,6239.ZK455.4	gba-1,gba-2,F09B12.3,F13E6.5,F27E5.1,F53C3.13,H22K11.2,asah-1,gpdh-2,R08F11.1,asm-3,ttm-5,asm-2
GO Process	GO:0071704	Organic substance metabolic process	13	4339	0.45	0.0154	6239.C33C12.3a,6239.C33C12.8,6239.F09B12.3,6239.F13E6.5,6239.F27E5.1,6239.F53C3.13b.1,6239.H22K11.2,6239.K11D2.2.1,6239.K11H3.1b,6239.R08F11.1,6239.W03G1.7a,6239.Y54E5A.1,6239.ZK455.4	gba-1,gba-2,F09B12.3,F13E6.5,F27E5.1,F53C3.13,H22K11.2,asah-1,gpdh-2,R08F11.1,asm-3,ttm-5,asm-2
GO Process	GO:0046839	Phospholipid dephosphorylation	2	17	2.04	0.0232	6239.F13E6.5,6239.F53C3.13b.1	F13E6.5,F53C3.13

### Sheet: fem-3(-)
Cluster 1_Yellow
GO type	term ID	term description	observed gene count	background gene count	strength	false discovery rate	matching proteins in your network (IDs)	matching proteins in your network (labels)
GO Process	GO:0006629	Lipid metabolic process	15	432	1.53	2.1e-17	6239.C01C10.3,6239.C09G4.1.2,6239.C33C12.8,6239.F09G2.8b,6239.F42A9.1a,6239.F47A4.5,6239.F53C3.13b.1,6239.H19N07.4a.1,6239.K11D2.2.1,6239.M03A1.6e,6239.R08F11.1,6239.R11F4.1.2,6239.W03G1.7a,6239.W07A8.2c,6239.Y104H12D.3a	acl-12,hyl-1,gba-2,F09G2.8,dgk-4,F47A4.5,F53C3.13,mboa-2,asah-1,ipla-1,R08F11.1,R11F4.1,asm-3,ipla-3,Y104H12D.3
GO Process	GO:0044255	Cellular lipid metabolic process	12	337	1.54	2.91e-13	6239.C01C10.3,6239.C09G4.1.2,6239.C33C12.8,6239.F42A9.1a,6239.F53C3.13b.1,6239.H19N07.4a.1,6239.K11D2.2.1,6239.M03A1.6e,6239.R08F11.1,6239.R11F4.1.2,6239.W03G1.7a,6239.Y104H12D.3a	acl-12,hyl-1,gba-2,dgk-4,F53C3.13,mboa-2,asah-1,ipla-1,R08F11.1,R11F4.1,asm-3,Y104H12D.3
GO Process	GO:0016042	Lipid catabolic process	8	113	1.84	3.46e-10	6239.C33C12.8,6239.F09G2.8b,6239.F47A4.5,6239.M03A1.6e,6239.R08F11.1,6239.W03G1.7a,6239.W07A8.2c,6239.Y104H12D.3a	gba-2,F09G2.8,F47A4.5,ipla-1,R08F11.1,asm-3,ipla-3,Y104H12D.3
GO Process	GO:1901575	Organic substance catabolic process	11	696	1.19	2.27e-08	6239.C33C12.8,6239.F09G2.8b,6239.F47A4.5,6239.K11H3.1b,6239.M03A1.6e,6239.R08F11.1,6239.R11F4.1.2,6239.T25G3.4,6239.W03G1.7a,6239.W07A8.2c,6239.Y104H12D.3a	gba-2,F09G2.8,F47A4.5,gpdh-2,ipla-1,R08F11.1,R11F4.1,T25G3.4,asm-3,ipla-3,Y104H12D.3
GO Process	GO:0006665	Sphingolipid metabolic process	6	55	2.03	2.65e-08	6239.C09G4.1.2,6239.C33C12.8,6239.K11D2.2.1,6239.R08F11.1,6239.W03G1.7a,6239.Y104H12D.3a	hyl-1,gba-2,asah-1,R08F11.1,asm-3,Y104H12D.3
GO Process	GO:0044238	Primary metabolic process	17	4147	0.6	2.44e-06	6239.C01C10.3,6239.C09G4.1.2,6239.C33C12.8,6239.F09G2.8b,6239.F42A9.1a,6239.F47A4.5,6239.F53C3.13b.1,6239.H19N07.4a.1,6239.K11D2.2.1,6239.K11H3.1b,6239.M03A1.6e,6239.R08F11.1,6239.R11F4.1.2,6239.T25G3.4,6239.W03G1.7a,6239.W07A8.2c,6239.Y104H12D.3a	acl-12,hyl-1,gba-2,F09G2.8,dgk-4,F47A4.5,F53C3.13,mboa-2,asah-1,gpdh-2,ipla-1,R08F11.1,R11F4.1,T25G3.4,asm-3,ipla-3,Y104H12D.3
GO Process	GO:0030149	Sphingolipid catabolic process	4	17	2.36	2.52e-06	6239.C33C12.8,6239.R08F11.1,6239.W03G1.7a,6239.Y104H12D.3a	gba-2,R08F11.1,asm-3,Y104H12D.3
GO Process	GO:0071704	Organic substance metabolic process	17	4339	0.58	3.66e-06	6239.C01C10.3,6239.C09G4.1.2,6239.C33C12.8,6239.F09G2.8b,6239.F42A9.1a,6239.F47A4.5,6239.F53C3.13b.1,6239.H19N07.4a.1,6239.K11D2.2.1,6239.K11H3.1b,6239.M03A1.6e,6239.R08F11.1,6239.R11F4.1.2,6239.T25G3.4,6239.W03G1.7a,6239.W07A8.2c,6239.Y104H12D.3a	acl-12,hyl-1,gba-2,F09G2.8,dgk-4,F47A4.5,F53C3.13,mboa-2,asah-1,gpdh-2,ipla-1,R08F11.1,R11F4.1,T25G3.4,asm-3,ipla-3,Y104H12D.3
GO Process	GO:0044242	Cellular lipid catabolic process	5	77	1.8	6.87e-06	6239.C33C12.8,6239.M03A1.6e,6239.R08F11.1,6239.W03G1.7a,6239.Y104H12D.3a	gba-2,ipla-1,R08F11.1,asm-3,Y104H12D.3
GO Process	GO:0006672	Ceramide metabolic process	4	27	2.16	9.13e-06	6239.C09G4.1.2,6239.C33C12.8,6239.R08F11.1,6239.W03G1.7a	hyl-1,gba-2,R08F11.1,asm-3
GO Process	GO:0046434	Organophosphate catabolic process	4	37	2.02	2.53e-05	6239.K11H3.1b,6239.M03A1.6e,6239.T25G3.4,6239.W03G1.7a	gpdh-2,ipla-1,T25G3.4,asm-3
GO Process	GO:0019637	Organophosphate metabolic process	7	396	1.24	2.89e-05	6239.C01C10.3,6239.F53C3.13b.1,6239.K11H3.1b,6239.M03A1.6e,6239.R11F4.1.2,6239.T25G3.4,6239.W03G1.7a	acl-12,F53C3.13,gpdh-2,ipla-1,R11F4.1,T25G3.4,asm-3
GO Process	GO:0006072	glycerol-3-phosphate metabolic process	3	7	2.62	3.08e-05	6239.K11H3.1b,6239.R11F4.1.2,6239.T25G3.4	gpdh-2,R11F4.1,T25G3.4
GO Process	GO:0046486	Glycerolipid metabolic process	5	118	1.62	3.35e-05	6239.C01C10.3,6239.F42A9.1a,6239.H19N07.4a.1,6239.M03A1.6e,6239.R11F4.1.2	acl-12,dgk-4,mboa-2,ipla-1,R11F4.1
GO Process	GO:1901136	Carbohydrate derivative catabolic process	4	69	1.75	0.0002	6239.C33C12.8,6239.K11H3.1b,6239.R08F11.1,6239.T25G3.4	gba-2,gpdh-2,R08F11.1,T25G3.4
GO Process	GO:0006639	Acylglycerol metabolic process	3	20	2.17	0.00036	6239.F42A9.1a,6239.H19N07.4a.1,6239.R11F4.1.2	dgk-4,mboa-2,R11F4.1
GO Process	GO:0044248	Cellular catabolic process	7	671	1.01	0.00066	6239.C33C12.8,6239.M03A1.6e,6239.R08F11.1,6239.R11F4.1.2,6239.T25G3.4,6239.W03G1.7a,6239.Y104H12D.3a	gba-2,ipla-1,R08F11.1,R11F4.1,T25G3.4,asm-3,Y104H12D.3
GO Process	GO:0044237	Cellular metabolic process	14	4079	0.53	0.00084	6239.C01C10.3,6239.C09G4.1.2,6239.C33C12.8,6239.F42A9.1a,6239.F53C3.13b.1,6239.H19N07.4a.1,6239.K11D2.2.1,6239.K11H3.1b,6239.M03A1.6e,6239.R08F11.1,6239.R11F4.1.2,6239.T25G3.4,6239.W03G1.7a,6239.Y104H12D.3a	acl-12,hyl-1,gba-2,dgk-4,F53C3.13,mboa-2,asah-1,gpdh-2,ipla-1,R08F11.1,R11F4.1,T25G3.4,asm-3,Y104H12D.3
GO Process	GO:0006796	Phosphate-containing compound metabolic process	8	1157	0.83	0.0021	6239.C01C10.3,6239.F42A9.1a,6239.F53C3.13b.1,6239.K11H3.1b,6239.M03A1.6e,6239.R11F4.1.2,6239.T25G3.4,6239.W03G1.7a	acl-12,dgk-4,F53C3.13,gpdh-2,ipla-1,R11F4.1,T25G3.4,asm-3
GO Process	GO:0006644	Phospholipid metabolic process	4	148	1.42	0.0026	6239.C01C10.3,6239.F53C3.13b.1,6239.M03A1.6e,6239.W03G1.7a	acl-12,F53C3.13,ipla-1,asm-3
GO Process	GO:0019563	Glycerol catabolic process	2	4	2.69	0.0026	6239.R11F4.1.2,6239.T25G3.4	R11F4.1,T25G3.4
GO Process	GO:0046168	glycerol-3-phosphate catabolic process	2	4	2.69	0.0026	6239.K11H3.1b,6239.T25G3.4	gpdh-2,T25G3.4
GO Process	GO:0006680	Glucosylceramide catabolic process	2	6	2.51	0.0041	6239.C33C12.8,6239.R08F11.1	gba-2,R08F11.1
GO Process	GO:0008610	Lipid biosynthetic process	4	170	1.36	0.0041	6239.C01C10.3,6239.C09G4.1.2,6239.H19N07.4a.1,6239.W03G1.7a	acl-12,hyl-1,mboa-2,asm-3
GO Process	GO:0009395	Phospholipid catabolic process	2	9	2.34	0.0072	6239.M03A1.6e,6239.W03G1.7a	ipla-1,asm-3
GO Process	GO:1901565	Organonitrogen compound catabolic process	5	441	1.04	0.0084	6239.C33C12.8,6239.M03A1.6e,6239.R08F11.1,6239.W03G1.7a,6239.Y104H12D.3a	gba-2,ipla-1,R08F11.1,asm-3,Y104H12D.3
GO Process	GO:0051017	Actin filament bundle assembly	2	12	2.21	0.0102	6239.F47A4.5,6239.W07A8.2c	F47A4.5,ipla-3
GO Process	GO:1901135	Carbohydrate derivative metabolic process	5	481	1.01	0.0112	6239.C33C12.8,6239.K11H3.1b,6239.R08F11.1,6239.R11F4.1.2,6239.T25G3.4	gba-2,gpdh-2,R08F11.1,R11F4.1,T25G3.4
GO Process	GO:0006641	Triglyceride metabolic process	2	14	2.15	0.012	6239.H19N07.4a.1,6239.R11F4.1.2	mboa-2,R11F4.1
GO Process	GO:0046513	Ceramide biosynthetic process	2	17	2.06	0.0157	6239.C09G4.1.2,6239.W03G1.7a	hyl-1,asm-3
GO Process	GO:0009987	Cellular process	16	7711	0.31	0.033	6239.C01C10.3,6239.C09G4.1.2,6239.C33C12.8,6239.F42A9.1a,6239.F47A4.5,6239.F53C3.13b.1,6239.H19N07.4a.1,6239.K11D2.2.1,6239.K11H3.1b,6239.M03A1.6e,6239.R08F11.1,6239.R11F4.1.2,6239.T25G3.4,6239.W03G1.7a,6239.W07A8.2c,6239.Y104H12D.3a	acl-12,hyl-1,gba-2,dgk-4,F47A4.5,F53C3.13,mboa-2,asah-1,gpdh-2,ipla-1,R08F11.1,R11F4.1,T25G3.4,asm-3,ipla-3,Y104H12D.3
Cluster 2_Green
GO type	term ID	term description	observed gene count	background gene count	strength	false discovery rate	matching proteins in your network (IDs)	matching proteins in your network (labels)
GO Process	GO:0009062	Fatty acid catabolic process	8	45	2.15	8.07e-12	6239.B0272.3,6239.C17C3.1a,6239.C48B4.1,6239.F01G10.3,6239.F08A8.2,6239.F08A8.3,6239.T08G2.3.1,6239.T25G12.5	B0272.3,C17C3.1,C48B4.1,ech-9,F08A8.2,F08A8.3,acdh-10,acdh-7
GO Process	GO:0006631	Fatty acid metabolic process	9	104	1.83	1.52e-11	6239.B0272.3,6239.C17C3.1a,6239.C48B4.1,6239.F01G10.3,6239.F08A8.2,6239.F08A8.3,6239.K05B2.4,6239.T08G2.3.1,6239.T25G12.5	B0272.3,C17C3.1,C48B4.1,ech-9,F08A8.2,F08A8.3,K05B2.4,acdh-10,acdh-7
GO Process	GO:0006635	Fatty acid beta-oxidation	7	29	2.28	2.08e-11	6239.B0272.3,6239.C48B4.1,6239.F01G10.3,6239.F08A8.2,6239.F08A8.3,6239.T08G2.3.1,6239.T25G12.5	B0272.3,C48B4.1,ech-9,F08A8.2,F08A8.3,acdh-10,acdh-7
GO Process	GO:0055114	Oxidation-reduction process	13	647	1.2	1.39e-10	6239.B0272.3,6239.C48B4.1,6239.F01G10.3,6239.F08A8.2,6239.F08A8.3,6239.F25D1.5,6239.F42G9.5a,6239.F53C11.3,6239.R08H2.1.1,6239.T05H4.13c.1,6239.T08G2.3.1,6239.T25G12.5,6239.ZK816.5	B0272.3,C48B4.1,ech-9,F08A8.2,F08A8.3,F25D1.5,alh-11,F53C11.3,dhs-23,alh-4,acdh-10,acdh-7,dhs-26
GO Process	GO:0044281	Small molecule metabolic process	10	712	1.04	2.04e-06	6239.B0272.3,6239.C17C3.1a,6239.C48B4.1,6239.F01G10.3,6239.F08A8.2,6239.F08A8.3,6239.K05B2.4,6239.T08G2.3.1,6239.T22B7.7,6239.T25G12.5	B0272.3,C17C3.1,C48B4.1,ech-9,F08A8.2,F08A8.3,K05B2.4,acdh-10,T22B7.7,acdh-7
GO Process	GO:0008152	Metabolic process	20	4808	0.52	2.92e-06	6239.B0272.3,6239.B0395.3.1,6239.C17C3.1a,6239.C48B4.1,6239.F01G10.3,6239.F08A8.2,6239.F08A8.3,6239.F09F3.9.2,6239.F25D1.5,6239.F42G9.5a,6239.F53C11.3,6239.K05B2.4,6239.R08H2.1.1,6239.T05H4.13c.1,6239.T08G2.3.1,6239.T22B7.7,6239.T25G12.5,6239.W01A11.1,6239.Y46G5A.17,6239.ZK816.5	B0272.3,B0395.3,C17C3.1,C48B4.1,ech-9,F08A8.2,F08A8.3,cpt-5,F25D1.5,alh-11,F53C11.3,K05B2.4,dhs-23,alh-4,acdh-10,T22B7.7,acdh-7,W01A11.1,cpt-1,dhs-26
GO Process	GO:0044248	Cellular catabolic process	9	671	1.02	1.84e-05	6239.B0272.3,6239.C17C3.1a,6239.C48B4.1,6239.F01G10.3,6239.F08A8.2,6239.F08A8.3,6239.T08G2.3.1,6239.T25G12.5,6239.W01A11.1	B0272.3,C17C3.1,C48B4.1,ech-9,F08A8.2,F08A8.3,acdh-10,acdh-7,W01A11.1
GO Process	GO:0033540	Fatty acid beta-oxidation using acyl-coa oxidase	3	7	2.53	4.44e-05	6239.C48B4.1,6239.F08A8.2,6239.F08A8.3	C48B4.1,F08A8.2,F08A8.3
GO Process	GO:0009437	Carnitine metabolic process	3	9	2.42	7.67e-05	6239.B0395.3.1,6239.F09F3.9.2,6239.Y46G5A.17	B0395.3,cpt-5,cpt-1
GO Process	GO:0055088	Lipid homeostasis	3	22	2.03	0.00069	6239.C48B4.1,6239.F08A8.2,6239.F08A8.3	C48B4.1,F08A8.2,F08A8.3
GO Process	GO:0006637	acyl-CoA metabolic process	3	32	1.87	0.0019	6239.C17C3.1a,6239.K05B2.4,6239.T22B7.7	C17C3.1,K05B2.4,T22B7.7
GO Process	GO:0051793	Medium-chain fatty acid catabolic process	2	5	2.5	0.0045	6239.T08G2.3.1,6239.T25G12.5	acdh-10,acdh-7
GO Process	GO:1904070	Ascaroside biosynthetic process	2	6	2.42	0.0055	6239.F08A8.2,6239.F08A8.3	F08A8.2,F08A8.3
GO Process	GO:0044237	Cellular metabolic process	14	4079	0.43	0.0147	6239.B0272.3,6239.B0395.3.1,6239.C17C3.1a,6239.C48B4.1,6239.F01G10.3,6239.F08A8.2,6239.F08A8.3,6239.F09F3.9.2,6239.K05B2.4,6239.T08G2.3.1,6239.T22B7.7,6239.T25G12.5,6239.W01A11.1,6239.Y46G5A.17	B0272.3,B0395.3,C17C3.1,C48B4.1,ech-9,F08A8.2,F08A8.3,cpt-5,K05B2.4,acdh-10,T22B7.7,acdh-7,W01A11.1,cpt-1
GO Process	GO:1901135	Carbohydrate derivative metabolic process	5	481	0.91	0.035	6239.C17C3.1a,6239.F08A8.2,6239.F08A8.3,6239.K05B2.4,6239.T22B7.7	C17C3.1,F08A8.2,F08A8.3,K05B2.4,T22B7.7
Cluster 3_Red
GO type	term ID	term description	observed gene count	background gene count	strength	false discovery rate	matching proteins in your network (IDs)	matching proteins in your network (labels)
GO Process	GO:0006805	Xenobiotic metabolic process	3	41	2.1	0.0044	6239.C03G6.15,6239.C49G7.8,6239.K07C6.4	cyp-35A2,cyp-35A4,cyp-35B1
GO Process	GO:0042738	Exogenous drug catabolic process	3	40	2.11	0.0044	6239.C03G6.15,6239.C49G7.8,6239.K07C6.4	cyp-35A2,cyp-35A4,cyp-35B1
GO Process	GO:0008152	Metabolic process	10	4808	0.55	0.0108	6239.C03G6.15,6239.C36A4.1,6239.C36A4.2,6239.C49G7.8,6239.F01D5.9,6239.F49E12.10,6239.K07C6.4,6239.T19B10.1,6239.Y40B10A.6,6239.Y5H2B.5	cyp-35A2,cyp-25A1,cyp-25A2,cyp-35A4,cyp-37A1,F49E12.10,cyp-35B1,cyp-29A2,comt-4,cyp-32B1
Cluster 4_Blue
GO type	term ID	term description	observed gene count	background gene count	strength	false discovery rate	matching proteins in your network (IDs)	matching proteins in your network (labels)
GO Process	GO:0006629	Lipid metabolic process	8	432	1.22	7.3e-05	6239.C06B3.4,6239.C28D4.2a,6239.F09B12.3,6239.F13D11.4.1,6239.F35C11.5,6239.K02F3.6,6239.T07A9.6,6239.W06D12.3	stdh-1,cka-1,F09B12.3,F13D11.4,F35C11.5,ceeh-1,daf-18,fat-5
GO Process	GO:0055114	Oxidation-reduction process	9	647	1.09	7.3e-05	6239.C06B3.4,6239.F13D11.4.1,6239.F35B12.2,6239.F55A12.4a,6239.F55E10.6,6239.H24K24.3b.1,6239.T02E1.5b,6239.W06D12.3,6239.Y32H12A.3	stdh-1,F13D11.4,dhs-20,dhs-2,F55E10.6,H24K24.3,dhs-3,fat-5,dhs-9
GO Process	GO:0044255	Cellular lipid metabolic process	6	337	1.2	0.0026	6239.C06B3.4,6239.C28D4.2a,6239.F35C11.5,6239.K02F3.6,6239.T07A9.6,6239.W06D12.3	stdh-1,cka-1,F35C11.5,ceeh-1,daf-18,fat-5
GO Process	GO:0008610	Lipid biosynthetic process	4	170	1.32	0.0462	6239.C06B3.4,6239.C28D4.2a,6239.F13D11.4.1,6239.W06D12.3	stdh-1,cka-1,F13D11.4,fat-5
GO Component	GO:0005811	Lipid droplet	3	21	2.11	0.0023	6239.T02E1.5b,6239.T11F9.11,6239.W01A8.1c.2	dhs-3,dhs-19,mdt-28

### Sheet: mog-3(-)
Cluster 1_Green
GO type	term ID	term description	observed gene count	background gene count	strength	false discovery rate	matching proteins in your network (IDs)	matching proteins in your network (labels)
GO Process	GO:0006631	Fatty acid metabolic process	6	104	1.79	1.23e-06	6239.C06B3.4,6239.F10D2.9,6239.T25G12.5,6239.W02A2.1,6239.W06D12.3,6239.Y67H2A.8	stdh-1,fat-7,acdh-7,fat-2,fat-5,fat-1
GO Process	GO:0006633	Fatty acid biosynthetic process	5	43	2.1	1.23e-06	6239.C06B3.4,6239.F10D2.9,6239.W02A2.1,6239.W06D12.3,6239.Y67H2A.8	stdh-1,fat-7,fat-2,fat-5,fat-1
GO Process	GO:0006636	Unsaturated fatty acid biosynthetic process	4	8	2.73	1.23e-06	6239.F10D2.9,6239.W02A2.1,6239.W06D12.3,6239.Y67H2A.8	fat-7,fat-2,fat-5,fat-1
GO Process	GO:0006629	Lipid metabolic process	8	432	1.3	1.8e-06	6239.C06B3.4,6239.F10D2.9,6239.F47A4.5,6239.K02F3.6,6239.T25G12.5,6239.W02A2.1,6239.W06D12.3,6239.Y67H2A.8	stdh-1,fat-7,F47A4.5,ceeh-1,acdh-7,fat-2,fat-5,fat-1
GO Process	GO:0055114	Oxidation-reduction process	9	647	1.18	1.8e-06	6239.C06B3.4,6239.C36A4.3,6239.F10D2.9,6239.F35B12.2,6239.T02E1.5b,6239.T25G12.5,6239.W02A2.1,6239.W06D12.3,6239.Y67H2A.8	stdh-1,cyp-25A3,fat-7,dhs-20,dhs-3,acdh-7,fat-2,fat-5,fat-1
GO Process	GO:0044255	Cellular lipid metabolic process	7	337	1.35	7.78e-06	6239.C06B3.4,6239.F10D2.9,6239.K02F3.6,6239.T25G12.5,6239.W02A2.1,6239.W06D12.3,6239.Y67H2A.8	stdh-1,fat-7,ceeh-1,acdh-7,fat-2,fat-5,fat-1
GO Process	GO:0008152	Metabolic process	15	4808	0.53	0.00018	6239.C06B3.4,6239.C36A4.3,6239.F09F3.9.2,6239.F10D2.9,6239.F35B12.2,6239.F44E7.2,6239.F47A4.5,6239.K02F3.6,6239.T02E1.5b,6239.T22B7.7,6239.T25G12.5,6239.W02A2.1,6239.W06D12.3,6239.Y40B10A.6,6239.Y67H2A.8	stdh-1,cyp-25A3,cpt-5,fat-7,dhs-20,F44E7.2,F47A4.5,ceeh-1,dhs-3,T22B7.7,acdh-7,fat-2,fat-5,comt-4,fat-1
GO Process	GO:0044281	Small molecule metabolic process	7	712	1.03	0.00058	6239.C06B3.4,6239.F10D2.9,6239.T22B7.7,6239.T25G12.5,6239.W02A2.1,6239.W06D12.3,6239.Y67H2A.8	stdh-1,fat-7,T22B7.7,acdh-7,fat-2,fat-5,fat-1
GO Process	GO:0030497	Fatty acid elongation	2	17	2.1	0.0344	6239.C06B3.4,6239.W02A2.1	stdh-1,fat-2
Cluster 2_Red
GO type	term ID	term description	observed gene count	background gene count	strength	false discovery rate	matching proteins in your network (IDs)	matching proteins in your network (labels)
GO Process	GO:0006631	Fatty acid metabolic process	13	104	1.99	1.54e-19	6239.C29F3.1,6239.C31H5.6a.1,6239.C48B4.1,6239.D1009.1a,6239.F01G10.3,6239.F08A8.1a.2,6239.F08A8.3,6239.F59F4.1,6239.K05B2.4,6239.M03A8.1,6239.T05E7.1,6239.T08G2.3.1,6239.Y57A10C.6	ech-1,C31H5.6,C48B4.1,acs-22,ech-9,acox-1,F08A8.3,F59F4.1,K05B2.4,dhs-28,T05E7.1,acdh-10,daf-22
GO Process	GO:0006635	Fatty acid beta-oxidation	7	29	2.28	1.04e-11	6239.C29F3.1,6239.C48B4.1,6239.F01G10.3,6239.F08A8.1a.2,6239.F08A8.3,6239.F59F4.1,6239.T08G2.3.1	ech-1,C48B4.1,ech-9,acox-1,F08A8.3,F59F4.1,acdh-10
GO Process	GO:0055088	Lipid homeostasis	5	22	2.25	4.28e-08	6239.C48B4.1,6239.D1009.1a,6239.F08A8.1a.2,6239.F08A8.3,6239.F59F4.1	C48B4.1,acs-22,acox-1,F08A8.3,F59F4.1
GO Process	GO:1904070	Ascaroside biosynthetic process	4	6	2.72	1e-07	6239.F08A8.1a.2,6239.F08A8.3,6239.M03A8.1,6239.Y57A10C.6	acox-1,F08A8.3,dhs-28,daf-22
GO Process	GO:0033540	Fatty acid beta-oxidation using acyl-coa oxidase	4	7	2.65	1.31e-07	6239.C48B4.1,6239.F08A8.1a.2,6239.F08A8.3,6239.F59F4.1	C48B4.1,acox-1,F08A8.3,F59F4.1
GO Process	GO:0006637	acyl-CoA metabolic process	5	32	2.09	1.74e-07	6239.C31H5.6a.1,6239.K05B2.4,6239.M03A8.1,6239.T05E7.1,6239.Y57A10C.6	C31H5.6,K05B2.4,dhs-28,T05E7.1,daf-22
GO Process	GO:0055114	Oxidation-reduction process	10	647	1.09	5.34e-07	6239.C29F3.1,6239.C48B4.1,6239.F01G10.3,6239.F08A8.1a.2,6239.F08A8.3,6239.F53C11.3,6239.F59F4.1,6239.M03A8.1,6239.T08G2.3.1,6239.ZK816.5	ech-1,C48B4.1,ech-9,acox-1,F08A8.3,F53C11.3,F59F4.1,dhs-28,acdh-10,dhs-26
GO Process	GO:0008152	Metabolic process	20	4808	0.52	1.92e-06	6239.B0395.3.1,6239.C29F3.1,6239.C31H5.6a.1,6239.C48B4.1,6239.C53A3.2,6239.D1009.1a,6239.F01G10.3,6239.F08A8.1a.2,6239.F08A8.3,6239.F53C11.3,6239.F59F4.1,6239.K05B2.4,6239.M03A8.1,6239.T05E7.1,6239.T08G2.3.1,6239.W01A11.1,6239.W01A11.5,6239.Y48G9A.10,6239.Y57A10C.6,6239.ZK816.5	B0395.3,ech-1,C31H5.6,C48B4.1,C53A3.2,acs-22,ech-9,acox-1,F08A8.3,F53C11.3,F59F4.1,K05B2.4,dhs-28,T05E7.1,acdh-10,W01A11.1,cpt-6,cpt-3,daf-22,dhs-26
GO Process	GO:0042811	Pheromone biosynthetic process	3	3	2.9	5.02e-06	6239.C48B4.1,6239.M03A8.1,6239.Y57A10C.6	C48B4.1,dhs-28,daf-22
GO Process	GO:0044237	Cellular metabolic process	18	4079	0.54	9.12e-06	6239.B0395.3.1,6239.C29F3.1,6239.C31H5.6a.1,6239.C48B4.1,6239.C53A3.2,6239.D1009.1a,6239.F01G10.3,6239.F08A8.1a.2,6239.F08A8.3,6239.F59F4.1,6239.K05B2.4,6239.M03A8.1,6239.T05E7.1,6239.T08G2.3.1,6239.W01A11.1,6239.W01A11.5,6239.Y48G9A.10,6239.Y57A10C.6	B0395.3,ech-1,C31H5.6,C48B4.1,C53A3.2,acs-22,ech-9,acox-1,F08A8.3,F59F4.1,K05B2.4,dhs-28,T05E7.1,acdh-10,W01A11.1,cpt-6,cpt-3,daf-22
GO Process	GO:0009437	Carnitine metabolic process	3	9	2.42	4.67e-05	6239.B0395.3.1,6239.W01A11.5,6239.Y48G9A.10	B0395.3,cpt-6,cpt-3
GO Process	GO:0044248	Cellular catabolic process	8	671	0.97	0.00013	6239.C29F3.1,6239.C48B4.1,6239.F01G10.3,6239.F08A8.1a.2,6239.F08A8.3,6239.F59F4.1,6239.T08G2.3.1,6239.W01A11.1	ech-1,C48B4.1,ech-9,acox-1,F08A8.3,F59F4.1,acdh-10,W01A11.1
GO Process	GO:1901135	Carbohydrate derivative metabolic process	7	481	1.06	0.00017	6239.C31H5.6a.1,6239.F08A8.1a.2,6239.F08A8.3,6239.K05B2.4,6239.M03A8.1,6239.T05E7.1,6239.Y57A10C.6	C31H5.6,acox-1,F08A8.3,K05B2.4,dhs-28,T05E7.1,daf-22
GO Process	GO:0065008	Regulation of biological quality	8	791	0.9	0.00037	6239.C48B4.1,6239.D1009.1a,6239.F08A8.1a.2,6239.F08A8.3,6239.F47B10.7,6239.F59F4.1,6239.M03A8.1,6239.Y57A10C.6	C48B4.1,acs-22,acox-1,F08A8.3,acbp-3,F59F4.1,dhs-28,daf-22
GO Process	GO:0071704	Organic substance metabolic process	16	4339	0.46	0.00077	6239.B0395.3.1,6239.C29F3.1,6239.C31H5.6a.1,6239.C48B4.1,6239.D1009.1a,6239.F01G10.3,6239.F08A8.1a.2,6239.F08A8.3,6239.F59F4.1,6239.K05B2.4,6239.M03A8.1,6239.T05E7.1,6239.T08G2.3.1,6239.W01A11.5,6239.Y48G9A.10,6239.Y57A10C.6	B0395.3,ech-1,C31H5.6,C48B4.1,acs-22,ech-9,acox-1,F08A8.3,F59F4.1,K05B2.4,dhs-28,T05E7.1,acdh-10,cpt-6,cpt-3,daf-22
GO Process	GO:0010888	Negative regulation of lipid storage	2	5	2.5	0.0025	6239.M03A8.1,6239.Y57A10C.6	dhs-28,daf-22
GO Process	GO:0019236	Response to pheromone	2	9	2.24	0.0062	6239.M03A8.1,6239.Y57A10C.6	dhs-28,daf-22
GO Process	GO:0000038	Very long-chain fatty acid metabolic process	2	14	2.05	0.0128	6239.M03A8.1,6239.Y57A10C.6	dhs-28,daf-22
GO Process	GO:0043053	Dauer entry	2	17	1.97	0.0179	6239.M03A8.1,6239.Y57A10C.6	dhs-28,daf-22
GO Process	GO:0010876	Lipid localization	3	124	1.28	0.0357	6239.D1009.1a,6239.F47B10.7,6239.Y57A10C.6	acs-22,acbp-3,daf-22
Cluster 3_Blue
GO type	term ID	term description	observed gene count	background gene count	strength	false discovery rate	matching proteins in your network (IDs)	matching proteins in your network (labels)
GO Process	GO:0046168	glycerol-3-phosphate catabolic process	3	4	3.04	4.2e-05	6239.F47G4.3,6239.K11H3.1b,6239.T25G3.4	gpdh-1,gpdh-2,T25G3.4
GO Process	GO:0046434	Organophosphate catabolic process	4	37	2.2	4.2e-05	6239.F47G4.3,6239.K11H3.1b,6239.T25G3.4,6239.W03G1.7a	gpdh-1,gpdh-2,T25G3.4,asm-3
GO Process	GO:0019637	Organophosphate metabolic process	6	396	1.35	0.00014	6239.F47G4.3,6239.K11H3.1b,6239.T25G3.4,6239.W03G1.7a,6239.Y69A2AL.2,6239.ZK1320.9	gpdh-1,gpdh-2,T25G3.4,asm-3,Y69A2AL.2,ZK1320.9
GO Process	GO:1901575	Organic substance catabolic process	6	696	1.1	0.0029	6239.F47G4.3,6239.K11H3.1b,6239.T25G3.4,6239.W03G1.7a,6239.Y104H12D.3a,6239.Y69A2AL.2	gpdh-1,gpdh-2,T25G3.4,asm-3,Y104H12D.3,Y69A2AL.2
GO Process	GO:0006665	Sphingolipid metabolic process	3	55	1.9	0.0052	6239.W03G1.7a,6239.Y104H12D.3a,6239.Y54E5A.1	asm-3,Y104H12D.3,ttm-5
GO Process	GO:0006796	Phosphate-containing compound metabolic process	6	1157	0.88	0.0242	6239.F47G4.3,6239.K11H3.1b,6239.T25G3.4,6239.W03G1.7a,6239.Y69A2AL.2,6239.ZK1320.9	gpdh-1,gpdh-2,T25G3.4,asm-3,Y69A2AL.2,ZK1320.9
GO Process	GO:0016042	Lipid catabolic process	3	113	1.59	0.0242	6239.W03G1.7a,6239.Y104H12D.3a,6239.Y69A2AL.2	asm-3,Y104H12D.3,Y69A2AL.2
GO Process	GO:0030149	Sphingolipid catabolic process	2	17	2.24	0.0242	6239.W03G1.7a,6239.Y104H12D.3a	asm-3,Y104H12D.3
GO Process	GO:0044255	Cellular lipid metabolic process	4	337	1.24	0.0242	6239.W03G1.7a,6239.Y104H12D.3a,6239.Y54E5A.1,6239.Y69A2AL.2	asm-3,Y104H12D.3,ttm-5,Y69A2AL.2
GO Process	GO:0046513	Ceramide biosynthetic process	2	17	2.24	0.0242	6239.W03G1.7a,6239.Y54E5A.1	asm-3,ttm-5
GO Process	GO:0008152	Metabolic process	10	4808	0.48	0.0437	6239.F47G4.3,6239.K11H3.1b,6239.T10B9.7,6239.T25G3.4,6239.W03G1.7a,6239.Y104H12D.3a,6239.Y40B10A.2,6239.Y54E5A.1,6239.Y69A2AL.2,6239.ZK1320.9	gpdh-1,gpdh-2,cyp-13A2,T25G3.4,asm-3,Y104H12D.3,comt-3,ttm-5,Y69A2AL.2,ZK1320.9
