## Supplementary Table 14 for "Different gametogenesis states uniquely impact longevity in *Caenorhabditis elegans*"

### Sheet: Sheet1
UP: glp-1(-) ts vs N2 (A)	UP: fem-3(-) vs N2 (B)	UP: mog-3(-) vs N2 ( C)
WBGene00008698	WBGene00010123	WBGene00007097
WBGene00007097	WBGene00008584	WBGene00016783
WBGene00010124	WBGene00007807	WBGene00007717
WBGene00007864	WBGene00016783	WBGene00020579
WBGene00015932	WBGene00008726	WBGene00016424
WBGene00008584	WBGene00007717	WBGene00007506
WBGene00010123	WBGene00009430	WBGene00003096
WBGene00009429	WBGene00007506	WBGene00009430
WBGene00009430	WBGene00021518	WBGene00021518
WBGene00007807	WBGene00009215	WBGene00018643
WBGene00003096	WBGene00018731	WBGene00022644
WBGene00021518	WBGene00019803	WBGene00008577
WBGene00015574	WBGene00003090	WBGene00009431
WBGene00008988	WBGene00009397	WBGene00017964
WBGene00009805	WBGene00014138	WBGene00015932
WBGene00009432	WBGene00010659	WBGene00018237
WBGene00009397	WBGene00011979	WBGene00020954
WBGene00008492	WBGene00017964	WBGene00016542
WBGene00016783	WBGene00006923	WBGene00002271
WBGene00010659		WBGene00016379
WBGene00004987		WBGene00016769
WBGene00018760		WBGene00018760
WBGene00007717		WBGene00017591
WBGene00009215		WBGene00022848
WBGene00007875		WBGene00003090
WBGene00019803		WBGene00019373
WBGene00018731		WBGene00022645
WBGene00022644		WBGene00006923
WBGene00007506		WBGene00009434
WBGene00004993		WBGene00014138
WBGene00018274		WBGene00003097
WBGene00009431		WBGene00010050
WBGene00011979
WBGene00016424
WBGene00016379
WBGene00008726
WBGene00018216
WBGene00014138
WBGene00017964
WBGene00003090
WBGene00010050
WBGene00018237
WBGene00009226
WBGene00003097
WBGene00017591
WBGene00019373
WBGene00008577
WBGene00022848
WBGene00020579
WBGene00000783
WBGene00006923
WBGene00001761
WBGene00022645
WBGene00002271
WBGene00021834
WBGene00014252
WBGene00004986

### Sheet: Sheet2
9 common UP genes in "A", "B" and "C":	10 common UP genes in "A" and "B":	18 common UP genes in "A" and "C":	0 common UP genes in "B" and "C":	20 UP genes included exclusively in "A":	0 UP genes included exclusively in "B":	5 UP genes included exclusively in "C":
WBGene00009430	WBGene00008584	WBGene00007097		WBGene00008698		WBGene00018643
WBGene00021518	WBGene00010123	WBGene00015932		WBGene00010124		WBGene00020954
WBGene00016783	WBGene00007807	WBGene00003096		WBGene00007864		WBGene00016542
WBGene00007717	WBGene00009397	WBGene00018760		WBGene00009429		WBGene00016769
WBGene00007506	WBGene00010659	WBGene00022644		WBGene00015574		WBGene00009434
WBGene00014138	WBGene00009215	WBGene00009431		WBGene00008988
WBGene00017964	WBGene00019803	WBGene00016424		WBGene00009805
WBGene00003090	WBGene00018731	WBGene00016379		WBGene00009432
WBGene00006923	WBGene00011979	WBGene00010050		WBGene00008492
	WBGene00008726	WBGene00018237		WBGene00004987
		WBGene00003097		WBGene00007875
		WBGene00017591		WBGene00004993
		WBGene00019373		WBGene00018274
		WBGene00008577		WBGene00018216
		WBGene00022848		WBGene00009226
		WBGene00020579		WBGene00000783
		WBGene00022645		WBGene00001761
		WBGene00002271		WBGene00021834
				WBGene00014252
				WBGene00004986
