## Supplementary Table 15 for "Different gametogenesis states uniquely impact longevity in *Caenorhabditis elegans*"

### Sheet: Extended Data Fig. 6b
Ist Replicate							2nd Replicate
Genotype	Number of worms/total no of worms	Mean Survival (Hours)	S.E.	P value vs control			Genotype	Number of worms/total no of worms	Mean Survival (Hours)	S.E.	P value vs control
N2	110/120	62.37	2.09				N2	110/120	62.37	2.09
glp-1(-) ts	104/120	123.89	4.35	< 0.0001			glp-1(-) ts	104/120	123.89	4.35	< 0.0001
fem-3(-)	108/120	134.85	3.78	< 0.001			fem-3(-)	108/120	134.85	3.78	< 0.001
mog-3(-)	102/120	92.92	2.19	< 0.001			mog-3(-)	102/120	92.92	2.19	< 0.001
