## Supplementary Table 16 for "Different gametogenesis states uniquely impact longevity in *Caenorhabditis elegans*"

### Sheet: Data Fig. 5a
Ist Replicate							2nd Replicate
Genotype	Number of worms/total no of worms	Mean Lifespan (Days)	S.E.	P value vs EV control			Genotype	Number of worms/total no of worms	Mean Lifespan (Days)	S.E.	P value vs EV control
N2, L4440	115/120	16.38	0.42				N2, L4440	115/120	16.1	0.42
N2, daf-16(RNAi)	112/120	12.1	0.15	<0.0001			N2, daf-16(RNAi)	110/120	12.5	0.24	<0.0001
glp-1(-), L4440	118/120	21.02	0.64				glp-1(-), L4440	114/120	22.08	0.67
glp-1(-), daf-16(RNAi)	107/120	11.11	0.12	<0.0001			glp-1(-), daf-16(RNAi)	110/120	11.04	0.13	<0.0001
fem-3(-), L4440	115/120	19.02	0.55				fem-3(-), L4440	115/120	18.16	0.51
fem-3(-), daf-16(RNAi)	110/120	11.18	0.13	<0.0001			fem-3(-), daf-16(RNAi)	110/120	11.29	0.16	<0.0001
mog-3(-), L4440	112/120	12.02	0.18				mog-3(-), L4440	109/120	11.97	0.2
mog-3(-), daf-16(RNAi)	108/120	11.56	0.19	0.0609			mog-3(-), daf-16(RNAi)	110/120	11.67	0.19	0.236

### Sheet: Data Fig. 5b, c
Ist Replicate							2nd Replicate
Genotype	Number of worms/total no of worms	Mean Lifespan (Days)	S.E.	P value vs EV control			Genotype	Number of worms/total no of worms	Mean Lifespan (Days)	S.E.	P value vs EV control
N2, EV	109/120	16.91	0.4				N2, EV	85/90	17.28	0.47
N2, nhr-49(RNAi)	110/120	12.67	0.31	<0.0001			N2, nhr-49(RNAi)	83/90	13.55	0.39	<0.0001
N2, skn-1(RNAi)	107/120	14.94	0.28	<0.001			N2, skn-1(RNAi)	82/90	14.2	0.36	<0.0001
glp-1(-) ts, EV	110/120	25.75	0.62				glp-1(-) ts, EV	82/90	24.85	0.64
glp-1(-) ts, nhr-49(RNAi)	110/120	10.8	0.16	<0.0001			glp-1(-) ts, nhr-49(RNAi)	82/90	12.29	0.31	<0.0001
glp-1(-) ts, skn-1(RNAi)	111/120	14.39	0.16	<0.0001			glp-1(-) ts, skn-1(RNAi)	80/90	15.25	0.26	<0.0001
fem-3(-), EV	109/120	19.33	0.51				fem-3(-), EV	83/90	19.24	0.57
fem-3(-), nhr-49(RNAi)	110/120	12.93	0.21	<0.0001			fem-3(-), nhr-49(RNAi)	87/90	12.36	0.27	<0.0001
fem-3(-), skn-1(RNAi)	107/120	15.93	0.21	<0.0001			fem-3(-), skn-1(RNAi)	84/90	15.88	0.31	<0.0001
mog-3(-), EV	104/120	11.69	0.28				mog-3(-), EV	79/90	11.63	0.25
mog-3(-), nhr-49(RNAi)	107/120	10.33	0.16	<0.001			mog-3(-), nhr-49(RNAi)	80/90	10.8	0.22	<0.05
mog-3(-), skn-1(RNAi)	112/120	10.11	0.16	<0.001			mog-3(-), skn-1(RNAi)	81/90	11.22	0.23	0.2348
